# SILAC proteomics implicates the ubiquitin conjugating enzyme UBE2D in SOCS1-mediated downmodulation of the MET receptor in hepatocytes

**DOI:** 10.1101/2020.07.31.231225

**Authors:** Madanraj Appiya Santharam, Akhil Shukla, Awais Ullan Ihsan, Maryse Cloutier, Dominique Levesque, Sheela Ramanathan, François-Michel Boisvert, Subburaj Ilangumaran

## Abstract

Suppressor of Cytokine Signaling 1 (SOCS1) functions as a tumor suppressor in hepatocellular carcinoma (HCC) and many other types of cancers. SOCS1 mediates its functions by inhibiting tyrosine kinases, promoting ubiquitination and proteasomal degradation of signal transducing proteins, and by modulating transcription factors. Here, we studied the impact of SOCS1 on the hepatocyte proteome using Stable Isotopic Labelling of Amino acids in Cell culture (SILAC)-based mass spectrometry on the Hepa1-6 murine HCC cell line stably expressing wildtype SOCS1 or a mutant SOCS1 with impaired SH2 domain. As SOCS1 regulates the hepatocyte growth factor (HGF) receptor MET, the SILAC-labelled cells were stimulated or not with HGF. Following mass spectrometry analysis, differentially modulated proteins were identified, quantified and analyzed for pathway enrichment. Of the 3440 proteins identified in Hepa-SOCS1 cells at steady state, 181 proteins were significantly modulated compared to control cells. The SH2 domain mutation and HGF increased the number of differentially modulated proteins. Protein interaction network analysis revealed enrichment of SOCS1-modulated proteins within multiprotein complexes such as ubiquitin conjugating enzymes, proteasome, mRNA spliceosome, mRNA exosome and mitochondrial ribosome. These findings suggest that SOCS1, induced by cytokines, growth factors and diverse other stimuli, may dynamically modulate of large macromolecular regulatory complexes to help maintain cellular homeostasis. Notably, the expression of UBE2D ubiquitin conjugating enzyme, which is implicated in the control of growth factor receptor tyrosine kinase signaling, was found to be regulated by SOCS1.
