## Supplementary Table S2A for "SILAC proteomics implicates the ubiquitin conjugating enzyme UBE2D in SOCS1-mediated downmodulation of the MET receptor in hepatocytes"

### Sheet: Modulated proteins
Supplementary Table S2A. Proteins modulated by SOCS1 in Hepa cells at steady state (HS vs HV).
Gene names	Protein names	Number of proteins	Peptides	Peptides per protein	Mol. weight [kDa]	Sequence length	X__1	X__2	X__3	Ratio M/L normalized MAS 1	Ratio M/L normalized MAS 2	Ratio M/L normalized MAS 3	Average M/L	SDEV	% SDEV	Fold Induction	fold1	fold2	fold3	fold_mean	fold_sd	fold_sd_percent	p_value	Protein IDs
DOWNREGULATED
Dido1	Death-inducer obliterator 1	3	12	4	247.17	2256	1	1	1	0.034241	0.05762	0.038898	0.0435863	0.0123746	28.3909	-4.51998	-4.86813	-4.11729	-4.68416	-4.55653	0.391356	-8.58892	0.00244995	Q8C9B9;Q8C9B9-3;Q8C9B9-2
G3bp1	Ras GTPase-activating protein-binding protein 1	3	19	6.33333	51.828	465	1	1	1	0.14465	0.047928	0.066452	0.0863433	0.0513375	59.4574	-3.53377	-2.78936	-4.38299	-3.91154	-3.69463	0.818657	-22.158	0.0159748	P97855;Q571F9;Q3UR88
Acin1	Apoptotic chromatin condensation inducer in the nucleus	13	33	2.53846	143.54	1272	1	1	1	0.10884	0.089804	0.06585	0.0881647	0.0215418	24.4336	-3.50366	-3.19972	-3.47708	-3.92467	-3.53382	0.365793	-10.3512	0.00355256	F6RJ39;Q9JIX8-4;Q9JIX8;Q80TU6;Q7TSL7;B8JJ91;Q9JIX8-3;Q9JIX8-2;Q05D19;B8JJ89;Q3UXT9;F6Q8C0;B8JJ90
Ryr2	Ryanodine receptor 2	3	16	5.33333	564.73	4966	1	1	1	0.10054	0.14621	0.068936	0.105229	0.0388498	36.9194	-3.2484	-3.31416	-2.77389	-3.8586	-3.31555	0.542358	-16.358	0.00880189	F6U7V1;E9Q401;Q80ZZ5
Sfr1	Swi5-dependent recombination DNA repair protein 1 homolog	4	6	1.5	33.526	303	1	1	1	0.062199	0.14826	0.12229	0.110916	0.0441434	39.7989	-3.17246	-4.00696	-2.7538	-3.03162	-3.26413	0.658142	-20.1629	0.013282	E3WH30;Q8BP27-2;Q8BP27;Q8BP27-3
Npepps	Puromycin-sensitive aminopeptidase	7	34	4.85714	103.32	920	1	1	1	0.051735	0.14191	0.21366	0.135768	0.081137	59.7614	-2.88078	-4.27272	-2.81695	-2.22661	-3.10543	1.05311	-33.9121	0.036262	Q11011;E9Q039;F6QYF8;E9Q6F4;F6V7K3;F7ANF4;F2Z3V5
Hypk	Huntingtin-interacting protein K	2	4	2	14.679	129	1	1	1	0.11629	0.14297	0.11007	0.12311	0.0174782	14.1972	-3.02198	-3.1042	-2.80622	-3.18351	-3.03131	0.198928	-6.56244	0.00143244	Q9CR41;Q9CR41-2
Tpd52l2	Tumor protein D54	4	13	3.25	22.466	206	1	1	1	0.17089	0.1313	0.11548	0.139223	0.0285421	20.5009	-2.84453	-2.54886	-2.92906	-3.11429	-2.86407	0.288261	-10.0647	0.00335962	Q3TAI4;A2AUD5;Q9CYZ2;Q9CZ22
Exosc2	Exosome complex component RRP4	3	6	2	32.631	293	1	1	1	0.10764	0.13982	0.19813	0.14853	0.0458695	30.8823	-2.75117	-3.21571	-2.83836	-2.33548	-2.79652	0.441606	-15.7913	0.00820992	Q3TKQ3;Q8VBV3;A2AV19
Ssbp1	Single-stranded DNA-binding protein;Single-stranded DNA-binding protein, mitochondrial	3	6	2	17.156	148	1	1	1	0.091728	0.13235	0.26075	0.161609	0.0882281	54.5934	-2.62942	-3.44649	-2.91757	-1.93926	-2.76777	0.764701	-27.6287	0.0245131	Q8R2K3;Q9CYR0;D3Z3Y3
Atp5g2	ATP synthase F(0) complex subunit C2, mitochondrial	4	3	0.75	15.476	146	1	1	1	0.1844	0.16276	0.14865	0.16527	0.0180067	10.8953	-2.5971	-2.43909	-2.61918	-2.75001	-2.60276	0.156109	-5.99782	0.00119697	P56383;Q14BC2;Q9CR84;P56384
Nln	Neurolysin, mitochondrial	4	16	4	80.428	704	1	1	1	0.24331	0.22333	0.099226	0.188622	0.0780611	41.3849	-2.40643	-2.03913	-2.16275	-3.33314	-2.51167	0.714089	-28.4308	0.0259014	Q91YP2;Q3UUI1;Q3TB65;Q8C7J2
Fkbp4	Peptidyl-prolyl cis-trans isomerase	1	14	14	29.834	269	1	1	1	0.09998	0.17342	0.3511	0.208167	0.129115	62.0251	-2.26419	-3.32222	-2.52766	-1.51005	-2.45331	0.90837	-37.0264	0.0427868	D6RDE2
Atxn2l	Ataxin-2-like protein	6	29	4.83333	113.04	1074	1	1	1	0.19264	0.34866	0.11677	0.219357	0.118231	53.899	-2.18865	-2.37602	-1.52011	-3.09826	-2.33146	0.790019	-33.8851	0.0362075	Q7TQH0-2;Q7TQH0-3;Q7TQH0;E9Q5Q0;Q3TYH7;J3QP59
Cdc37	Hsp90 co-chaperone Cdc37;Hsp90 co-chaperone Cdc37, N-terminally processed	1	11	11	44.593	379	1	1	1	0.20653	0.29794	0.13716	0.213877	0.0806414	37.7046	-2.22515	-2.27558	-1.74691	-2.86607	-2.29618	0.559866	-24.3824	0.0192465	Q61081
Eps15	Epidermal growth factor receptor substrate 15	8	23	2.875	98.47	897	1	1	1	0.21124	0.23632	0.18256	0.21004	0.0269001	12.8071	-2.25126	-2.24305	-2.08119	-2.45356	-2.25926	0.186715	-8.2644	0.00226893	Q80ZL3;H3BK65;P42567;Q5JC28;F6W2Q5;P42567-2;H3BJB8;H3BLE4
Gltp	Glycolipid transfer protein	5	4	0.8	21.535	190	1	1	1	0.20124	0.19886	0.26111	0.220403	0.0352731	16.0039	-2.18178	-2.31301	-2.33017	-1.93727	-2.19349	0.222055	-10.1234	0.00339868	D3Z1H9;Q7TMS6;Q3U011;Q9JL62;D3Z1H8
Timm13	Mitochondrial import inner membrane translocase subunit Tim13	1	5	5	10.458	95	1	1	1	0.13501	0.27105	0.3587	0.25492	0.112714	44.2154	-1.97188	-2.88886	-1.88337	-1.47915	-2.08379	0.725913	-34.8361	0.0381519	P62075
Ppp6c	Serine/threonine-protein phosphatase 6 catalytic subunit;Serine/threonine-protein phosphatase 6 catalytic subunit, N-terminally processed	2	12	6	35.159	305	1	1	1	0.19724	0.27629	0.26152	0.245017	0.0420297	17.1538	-2.02905	-2.34198	-1.85574	-1.93501	-2.04424	0.260873	-12.7613	0.00538458	Q9CQR6;Q9CVB2
Pml	Protein PML	10	12	1.2	98.241	885	1	1	1	0.17993	0.30452	0.33191	0.27212	0.0810049	29.7681	-1.87769	-2.47449	-1.71539	-1.59114	-1.92701	0.47819	-24.8152	0.0199153	Q60953;Q60953-2;D3Z3A6;D3YXR5;F7BTZ2;Q8BSJ6;D3Z2V0;D6RII9;F6XUT1;O89066
Zw10	Centromere/kinetochore protein zw10 homolog	1	15	15	88.062	779	1	1	1	0.36579	0.30135	0.16759	0.278243	0.1011	36.3352	-1.84558	-1.45091	-1.73049	-2.57699	-1.91946	0.586343	-30.5472	0.0297245	O54692
Krt74	Keratin, type II cytoskeletal 74	1	8	8	54.746	495	1	1	1	0.34031	0.33503	0.18067	0.285337	0.0906824	31.7809	-1.80926	-1.55508	-1.57764	-2.46857	-1.8671	0.521015	-27.9051	0.0249877	Q6IFZ9
Lima1	LIM domain and actin-binding protein 1	6	15	2.5	84.059	753	1	1	1	0.23442	0.36927	0.36971	0.324467	0.077983	24.0342	-1.62386	-2.09283	-1.43725	-1.43553	-1.65521	0.378996	-22.8972	0.0170309	Q9ERG0;Q8CD09;Q8C3R7;Q8BT15;Q8C7S2;Q9ERG0-2
Txn2	Thioredoxin, mitochondrial	2	2	1	14.099	130	1	1	1	0.19532	0.3482	0.48231	0.341943	0.143597	41.9945	-1.54817	-2.35609	-1.52201	-1.05197	-1.64336	0.660474	-40.1906	0.0498509	G3UZY2;P97493
Elp2	Elongator complex protein 2	3	5	1.66667	82.71	741	1	1	1	0.26045	0.33288	0.38572	0.32635	0.0628898	19.2707	-1.61551	-1.94092	-1.58693	-1.37437	-1.63407	0.286201	-17.5146	0.0100712	Q91WG4-2;Q91WG4;Q8C8Q3
Impa1	Inositol monophosphatase 1	7	12	1.71429	30.395	277	1	1	1	0.34641	0.38397	0.26503	0.331803	0.0608005	18.3242	-1.5916	-1.52945	-1.38093	-1.91577	-1.60872	0.27609	-17.1621	0.00967568	Q9D066;Q924B0;Q3U5R8;Q3TME6;O55023;Q80ZJ2;D3Z703
Pwp1	Periodic tryptophan protein 1 homolog	5	5	1	55.586	501	1	1	1	0.25808	0.26774	0.55202	0.35928	0.166988	46.4784	-1.47682	-1.95411	-1.9011	-0.857208	-1.5708	0.618561	-39.3786	0.0479982	Q99LL5;Q9CSK2;Q9CTC0;E9QAL6;Q8BW04
Tmem176a	Transmembrane protein 176A	1	4	4	26.596	244	1	1	1	0.3668	0.36814	0.28494	0.33996	0.0476534	14.0174	-1.55656	-1.44693	-1.44167	-1.81127	-1.56663	0.211884	-13.5249	0.0060422	Q9DCS1
Pkn2	Serine/threonine-protein kinase N2	7	6	0.857143	105.79	935	1	1	1	0.28773	0.35772	0.47765	0.374367	0.0960481	25.6562	-1.41748	-1.79721	-1.4831	-1.06597	-1.44876	0.366826	-25.32	0.0207086	G3UXH4;G3UZM9;Q8BWW9-2;Q8BWW9;Q8BWW9-3;Q8BW55;Q8BVK4
Snap23	Synaptosomal-associated protein;Synaptosomal-associated protein 23	6	12	2	23.261	210	1	1	1	0.53055	0.36039	0.27898	0.389973	0.128368	32.917	-1.35855	-0.914439	-1.47237	-1.84177	-1.40952	0.466847	-33.1209	0.0346756	A2AKH4;Q9D3L3;O09044;B0R030;B0R029;E9Q8A1
Strn3	Striatin-3	5	10	2	77.731	712	1	1	1	0.29851	0.37394	0.55609	0.409513	0.132423	32.3368	-1.28802	-1.74415	-1.41912	-0.84661	-1.33663	0.454421	-33.9976	0.0364352	B2RQS1;Q9ERG2;Q3TNV4;B3STQ1;Q3UTR6
Med30	Mediator of RNA polymerase II transcription subunit 30	1	4	4	20.358	178	1	1	1	0.43133	0.38627	0.38018	0.39926	0.0279399	6.99791	-1.3246	-1.21314	-1.37232	-1.39525	-1.3269	0.0991871	-7.4751	0.00185738	Q9CQI9
Lrig1	Leucine-rich repeats and immunoglobulin-like domains protein 1	2	2	1	113.68	1042	1	1	1	0.38454	0.43681	0.40508	0.40881	0.0263339	6.44159	-1.2905	-1.37879	-1.19492	-1.30372	-1.29248	0.0924502	-7.15293	0.00170113	B7ZP45;P70193
Cep192;mKIAA1569		6	8	1.33333	276.34	2514	1	1	1	0.57208	0.41941	0.32086	0.43745	0.126578	28.9354	-1.19281	-0.805711	-1.25357	-1.63998	-1.23309	0.417513	-33.8592	0.036155	E9Q4Y4;Q80TB9;Q8C769;Q6P2K8;Q7TMP0;Q9D694
Csrp1	Cysteine and glycine-rich protein 1	2	8	4	20.583	193	1	1	1	0.54453	0.43946	0.32946	0.437817	0.107544	24.5638	-1.1916	-0.876917	-1.1862	-1.60182	-1.22165	0.363752	-29.7756	0.0283041	Q4FJX4;P97315
Ddb1	DNA damage-binding protein 1	3	43	14.3333	126.85	1140	1	1	1	0.34811	0.49884	0.46267	0.43654	0.078689	18.0256	-1.19581	-1.52238	-1.00335	-1.11194	-1.21256	0.273755	-22.5766	0.016569	Q3U1J4;Q91YC8;Q3ULS8
Dnm1	Dynamin-1	8	12	1.5	96.056	851	1	1	1	0.45707	0.32528	0.54317	0.44184	0.109741	24.8372	-1.1784	-1.12951	-1.62025	-0.880524	-1.21009	0.376387	-31.1039	0.0307679	P39053-5;P39053-3;P39053-2;P39053-6;P39053-4;P39053;F6W8Z8;D6RH60
Wdr66		3	5	1.66667	148.61	1299	1	1	1	0.382	0.40085	0.55202	0.444957	0.0931974	20.9453	-1.16826	-1.38836	-1.31887	-0.857208	-1.18814	0.288697	-24.2982	0.0191175	E9Q743;Q9D3X6;G3X9E9
Utp3	Something about silencing protein 10	4	5	1.25	53.398	469	1	1	1	0.43543	0.44952	0.44723	0.44406	0.007561	1.7027	-1.17117	-1.19949	-1.15354	-1.16091	-1.17131	0.0246756	-2.10666	0.000147901	Q9JI13;Q9JI13-2;Q05DV3;Q05DC6
Cpeb2		2	4	2	107.34	1014	1	1	1	0.36609	0.47163	0.5168	0.451507	0.077344	17.1302	-1.14718	-1.44973	-1.08427	-0.952322	-1.16211	0.257677	-22.1732	0.0159962	E9Q969;E9Q5X2
Srrm1	Serine/arginine repetitive matrix protein 1	10	11	1.1	102.66	909	1	1	1	0.32716	0.45023	0.60615	0.46118	0.139817	30.3172	-1.1166	-1.61193	-1.15127	-0.722253	-1.16182	0.444933	-38.2963	0.0455711	A2A8V8;A2A8V9;E9PUK6;Q52KI8;E9QKA4;Q52KI8-2;A2A983;F7BWM1;F6T4M4;F6UK16
Fblim1	Filamin-binding LIM protein 1	10	4	0.4	41.026	375	1	1	1	0.4488	0.47357	0.4313	0.451223	0.0212389	4.70697	-1.14809	-1.15586	-1.07835	-1.21324	-1.14915	0.0676927	-5.89069	0.00115467	Q71FD7;A2ADE7;A2ADF3;A2ADF2;A2ADF1;A2ADE8;A2ADE9;A2ADE5;A2ADE6;A2ADF4
Mrps36	28S ribosomal protein S36, mitochondrial	4	6	1.5	11.101	102	1	1	1	0.33626	0.6185	0.45129	0.468683	0.141922	30.2809	-1.09331	-1.57235	-0.693154	-1.14787	-1.13779	0.439685	-38.6437	0.0463447	Q9CQX8;Q9D6T9;G3UWB2;J3QPR8
Exosc9	Exosome complex component RRP45	3	3	1	48.963	438	1	1	1	0.43026	0.48731	0.48427	0.46728	0.0320963	6.86875	-1.09764	-1.21672	-1.03709	-1.04612	-1.09997	0.101205	-9.20063	0.00280983	B2RY30;Q9JHI7;D6RGB5
Tsnax	Translin-associated protein X	2	8	4	32.926	290	1	1	1	0.54894	0.4393	0.42209	0.47011	0.068809	14.6368	-1.08893	-0.86528	-1.18672	-1.24438	-1.09879	0.204273	-18.5907	0.0113251	Q9QZE7;Q3TXK6
Eci2	Enoyl-CoA delta isomerase 2, mitochondrial	9	8	0.888889	41.779	378	1	1	1	0.37524	0.49731	0.59099	0.487847	0.108186	22.1762	-1.0355	-1.41411	-1.00778	-0.758794	-1.06023	0.330793	-31.2001	0.0309498	Q3TCD4;Q9WUR2-2;Q9WUR2;E9PUY9;E9PYA9;E9PVM6;E9PYC6;E9Q858;E9Q7A8
Krt82	Keratin, type II cuticular Hb2	2	3	1.5	57.14	516	1	1	1	0.3814	0.51805	0.58726	0.49557	0.104755	21.1383	-1.01284	-1.39062	-0.948837	-0.767929	-1.0358	0.320326	-30.9256	0.0304319	Q99M74;CON__Q9NSB4
H3f3a;H3f3c	Histone H3.3;Histone H3.3C;Histone H3	6	11	1.83333	15.328	136	1	1	1	0.35947	0.56758	0.57234	0.499797	0.12155	24.3198	-1.00059	-1.47606	-0.817104	-0.805056	-1.03274	0.383972	-37.1799	0.0431198	P84244;P02301;F8WI35;E0CZ27;E0CYR7;E0CYN1
Sdc1	Syndecan;Syndecan-1	4	4	1	32.904	311	1	1	1	0.50592	0.50954	0.47001	0.495157	0.0218527	4.4133	-1.01404	-0.983019	-0.972733	-1.08924	-1.015	0.0644996	-6.35467	0.00134335	Q3V1F2;P18828-2;P18828;Q3THY2
Mtss1	Metastasis suppressor protein 1	4	2	0.5	82.421	759	1	1	1	0.3863	0.52987	0.61768	0.511283	0.116804	22.8453	-0.967805	-1.37221	-0.91629	-0.695068	-0.994522	0.345281	-34.7183	0.0379088	G3X9H7;Q6ZQB7;Q8R1S4-2;Q8R1S4
Slc4a7	Sodium bicarbonate cotransporter 3	18	8	0.444444	123.29	1095	1	1	1	0.57986	0.49079	0.46758	0.512743	0.0592719	11.5598	-0.963691	-0.786223	-1.02682	-1.09671	-0.96992	0.162879	-16.793	0.00926971	D3Y273;D3Y272;F8VQC9;J9RDH0;J9S4N6;J9RZB2;J7H931;J9RV59;Q8BTY2;I1VGT5;I1VGT4;H6WZ45;E3UVT8;E3UVT9;J9S7F7;I1VGT6;H6WZF5;Q8BWZ4
Cybc1	Uncharacterized protein C17orf62 homolog	3	5	1.66667	20.921	187	1	1	1	0.49877	0.47182	0.58159	0.517393	0.0572056	11.0565	-0.950667	-1.00355	-1.08369	-0.781926	-0.95639	0.156314	-16.3441	0.00878715	Q3TYS2;E9PZ42;E9Q3W5
Rbm10	RNA-binding protein 10	11	14	1.27273	103.39	929	1	1	1	0.45477	0.60735	0.4997	0.520607	0.0784091	15.0611	-0.941734	-1.13679	-0.7194	-1.00087	-0.952352	0.212883	-22.3533	0.0162508	Q99KG3-3;Q99KG3;Q99KG3-2;Q8BY56;Q566J0;Q3TPF1;Q3ULB0;Q5DTS4;O88720;S4R1W5;Q8R388
Rras2	Ras-related protein R-Ras2	2	6	3	23.399	204	1	1	1	0.43987	0.6099	0.52008	0.523283	0.0850603	16.2551	-0.934336	-1.18485	-0.713355	-0.943195	-0.947134	0.235772	-24.8933	0.0200371	P62071;Q9CTF6
Sod2	Superoxide dismutase;Superoxide dismutase [Mn], mitochondrial	4	9	2.25	24.603	222	1	1	1	0.39933	0.57027	0.61919	0.529597	0.115435	21.7969	-0.917034	-1.32435	-0.810283	-0.691546	-0.942059	0.336352	-35.704	0.0399626	Q4FJX9;P09671;Q3TJA2;Q3U8W4
Actb		1	24	24	41.678	375	1	1	1	0.6239	0.52564	0.43593	0.52849	0.0940174	17.7898	-0.920052	-0.680613	-0.927853	-1.19783	-0.935433	0.258692	-27.6548	0.0245578	Q3UAA9
Gng12	Guanine nucleotide-binding protein G(I)/G(S)/G(O) subunit gamma-12	1	5	5	7.9972	72	1	1	1	0.41146	0.50872	0.68648	0.535553	0.13946	26.0403	-0.900898	-1.28118	-0.975056	-0.54271	-0.932981	0.371026	-39.7678	0.048883	Q9DAS9
Inpp1	Inositol polyphosphate 1-phosphatase	4	4	1	43.346	396	1	1	1	0.42923	0.64184	0.54649	0.539187	0.106493	19.7507	-0.891143	-1.22018	-0.639714	-0.871733	-0.910542	0.292171	-32.0876	0.032649	P49442;E0CYQ4;E0CX64;H3BK26
Elac2	Zinc phosphodiesterase ELAC protein 2	5	13	2.6	92.718	831	1	1	1	0.42136	0.57357	0.64497	0.546633	0.114213	20.8938	-0.871355	-1.24687	-0.801959	-0.632696	-0.893843	0.317232	-35.4908	0.0395146	Q3U0M8;Q80Y81-2;Q80Y81;B1ATP7;B1ATP9
Robo1	Roundabout homolog 1	5	11	2.2	176.4	1612	1	1	1	0.46381	0.52362	0.66359	0.55034	0.102535	18.6313	-0.861605	-1.10839	-0.933408	-0.591636	-0.877813	0.262827	-29.9411	0.0286063	O89026;G5E843;Q3UUE8;Q3UQW4;Q3UQ03
Ptar1		1	4	4	48.29	424	1	1	1	0.42063	0.59539	0.65849	0.55817	0.123221	22.0758	-0.841224	-1.24938	-0.748093	-0.602767	-0.866745	0.339242	-39.1397	0.0474582	E9QAB6
Vamp5	Vesicle-associated membrane protein 5	4	3	0.75	11.299	101	1	1	1	0.48575	0.5953	0.58646	0.555837	0.0608576	10.9488	-0.847267	-1.04171	-0.748311	-0.769895	-0.853307	0.163522	-19.1633	0.0120208	Q3UM44;Q791P0;Q5M9K2;Q9Z2P8
C11orf54	Ester hydrolase C11orf54 homolog	1	7	7	34.995	315	1	1	1	0.5271	0.51985	0.63079	0.559247	0.0620643	11.0978	-0.838443	-0.923851	-0.943833	-0.664768	-0.844151	0.155671	-18.4411	0.0111466	Q91V76
Idh1	Isocitrate dehydrogenase [NADP];Isocitrate dehydrogenase [NADP] cytoplasmic	5	28	5.6	46.674	414	1	1	1	0.55221	0.63034	0.50724	0.563263	0.0622899	11.0588	-0.828119	-0.856711	-0.665798	-0.97926	-0.833923	0.157968	-18.9428	0.0117506	Q5HZJ8;Q8C338;O88844;Q3TJ51;D3YVY3
Mfn1	Mitofusin-1	5	4	0.8	84.568	749	1	1	1	0.49327	0.55548	0.65735	0.5687	0.082835	14.5657	-0.81426	-1.01955	-0.848193	-0.605266	-0.824337	0.20817	-25.253	0.0206025	Q571M0;Q811U4;D3Z4L5;D3Z5P8;F6XRI9
Lman2	Vesicular integral-membrane protein VIP36	1	13	13	40.429	358	1	1	1	0.45878	0.63836	0.61961	0.57225	0.0987141	17.2502	-0.805283	-1.12413	-0.647558	-0.690568	-0.82075	0.263609	-32.1181	0.032708	Q9DBH5
Aven	Cell death regulator Aven	4	2	0.5	24.072	217	1	1	1	0.50587	0.58255	0.62075	0.569723	0.0585042	10.2689	-0.811667	-0.983161	-0.779546	-0.687916	-0.816874	0.151121	-18.4999	0.0112166	A2AGL5;Q496S6;Q496R6;Q9D9K3
Mia3	Melanoma inhibitory activity protein 3	3	32	10.6667	213.67	1930	1	1	1	0.45789	0.70308	0.58815	0.58304	0.122675	21.0406	-0.778333	-1.12693	-0.508239	-0.765744	-0.800303	0.310788	-38.8338	0.0467704	Q8BI84;Q8BI84-2;Q8BI84-3
Lrrc59	Leucine-rich repeat-containing protein 59	3	13	4.33333	20.408	186	1	1	1	0.57599	0.48435	0.67897	0.57977	0.097365	16.7937	-0.786447	-0.795884	-1.04588	-0.55858	-0.800114	0.243676	-30.4552	0.0295536	Q3TF84;Q922Q8;Q3UBL0
Snapin	SNARE-associated protein Snapin	2	4	2	14.904	136	1	1	1	0.45632	0.61538	0.67915	0.583617	0.114761	19.6637	-0.776907	-1.13188	-0.700451	-0.558198	-0.796844	0.298743	-37.4907	0.0437969	Q9Z266;Q3UY32
Actb		1	6	6	15.209	136	1	1	1	0.54119	0.61925	0.58623	0.582223	0.0391839	6.73005	-0.780355	-0.885793	-0.691406	-0.770461	-0.782553	0.0977559	-12.4919	0.00516136	O89054
Vps25	Vacuolar protein-sorting-associated protein 25	6	12	2	20.747	176	1	1	1	0.55799	0.59367	0.60067	0.58411	0.0228898	3.91874	-0.775688	-0.841689	-0.752267	-0.735355	-0.776437	0.0571388	-7.3591	0.00180034	Q9CQ80;A8XY17;A2A4J8;A2A4K0;Q9CQ80-2;E9PXS9
Lamtor2	Ragulator complex protein LAMTOR2	2	5	2.5	13.48	125	1	1	1	0.50185	0.58984	0.67489	0.58886	0.0865242	14.6935	-0.764003	-0.994672	-0.761604	-0.567276	-0.774517	0.21399	-27.6289	0.0245134	Q9JHS3;D3YTS4
Gcsh	Glycine cleavage system H protein, mitochondrial	2	3	1.5	10.913	99	1	1	1	0.59828	0.65161	0.52773	0.59254	0.0621392	10.4869	-0.755016	-0.741107	-0.617919	-0.922128	-0.760385	0.153018	-20.1237	0.0132315	Q9CV53;Q91WK5
Dcps	m7GpppX diphosphatase	3	13	4.33333	38.988	338	1	1	1	0.54709	0.53109	0.71672	0.5983	0.102866	17.1931	-0.741059	-0.87015	-0.912972	-0.480518	-0.754547	0.238279	-31.5791	0.0316707	Q9DAR7;Q3TBW9;D6RFQ0
Ube2v2	Ubiquitin-conjugating enzyme E2 variant 2	5	7	1.4	16.367	145	1	1	1	0.54744	0.59904	0.63917	0.595217	0.0459844	7.72565	-0.748513	-0.869227	-0.739276	-0.645728	-0.75141	0.112242	-14.9376	0.00735574	Q4VBX4;Q9D2M8;A6X925;Q9D2M8-2;B2KF55
Sumf2	Sulfatase-modifying factor 2	4	3	0.75	21.302	190	1	1	1	0.58449	0.66142	0.54351	0.596473	0.0598614	10.0359	-0.74547	-0.77475	-0.596361	-0.879622	-0.750244	0.143211	-19.0886	0.0119289	Q0VDW5;F6R8U9;Q3TM08;Q8BPG6
Snrnp27	U4/U6.U5 small nuclear ribonucleoprotein 27 kDa protein	2	3	1.5	18.885	155	1	1	1	0.58939	0.54378	0.65733	0.596833	0.0571398	9.57382	-0.7446	-0.762706	-0.878905	-0.60531	-0.748974	0.137313	-18.3335	0.0110191	Q8K194;Q8K194-2
Rprd2	Regulation of nuclear pre-mRNA domain-containing protein 2	4	12	3	156.58	1469	1	1	1	0.51652	0.63111	0.66438	0.604003	0.0775675	12.8422	-0.727372	-0.953104	-0.664037	-0.589919	-0.735687	0.191901	-26.0846	0.0219367	Q6NXI6;Q6NXI6-2;Q9D4Z4;Q3UY82
Timm8b	Mitochondrial import inner membrane translocase subunit Tim8 B	1	3	3	9.2864	83	1	1	1	0.49267	0.64809	0.68622	0.608993	0.102527	16.8355	-0.715502	-1.02131	-0.625734	-0.543257	-0.730099	0.255542	-35.0011	0.0384934	P62077
Golgb1		11	95	8.63636	365.29	3197	1	1	1	0.5223	0.58009	0.72706	0.609817	0.105567	17.3113	-0.713553	-0.937049	-0.785651	-0.459854	-0.727518	0.243851	-33.5183	0.0354687	E9QAH1;E9PVZ8;B2RWW2;Q571K1;Q8CGE5;B7ZNF9;Q6PAK0;Q3UYL3;Q80UY9;Q9CTU9;Q3U289
Psmb1	Proteasome subunit beta type;Proteasome subunit beta type-1	2	13	6.5	26.372	240	1	1	1	0.61123	0.56383	0.66261	0.612557	0.0494034	8.06511	-0.707085	-0.710213	-0.826668	-0.593768	-0.710216	0.11645	-16.3964	0.0088427	Q6RI64;O09061
Letm1	LETM1 and EF-hand domain-containing protein 1, mitochondrial	1	16	16	82.988	738	1	1	1	0.75365	0.60343	0.52873	0.628603	0.114554	18.2235	-0.669778	-0.408033	-0.728742	-0.919397	-0.685391	0.258423	-37.7045	0.044265	Q9Z2I0
Agl		6	22	3.66667	174.29	1532	1	1	1	0.51953	0.62414	0.75141	0.631693	0.116124	18.383	-0.662704	-0.944721	-0.680058	-0.412328	-0.679036	0.266198	-39.2024	0.0475996	F8VPN4;F6XXE6;E0CYU6;E0CX86;Q8CE68;F7CSZ6
Ube2r2	Ubiquitin-conjugating enzyme E2 R2	1	6	6	27.166	238	1	1	1	0.64055	0.58279	0.66093	0.62809	0.0405327	6.45333	-0.670957	-0.642617	-0.778952	-0.597431	-0.673	0.0944978	-14.0413	0.00650784	Q6ZWZ2
Tmem194; Tmem194a	Transmembrane protein 194A	4	2	0.5	45.261	388	1	1	1	0.62234	0.5842	0.67976	0.628767	0.0481031	7.65038	-0.669403	-0.684225	-0.775466	-0.556903	-0.672198	0.109777	-16.331	0.00877326	Q3V0Q3;E9Q6Z3;Q6ZQE4;Q8K2N3
Ncl	Nucleolin	7	33	4.71429	76.75	707	1	1	1	0.56643	0.60801	0.72313	0.632523	0.0811751	12.8335	-0.660809	-0.82003	-0.717833	-0.467673	-0.668512	0.181282	-27.1173	0.0236457	Q3TL52;P09405;Q3TGR3;Q3TT41;Q8CD23;Q8CE30;Q9CT46
Synj2bp;Gm20498	Synaptojanin-2-binding protein	8	3	0.375	15.815	145	1	1	1	0.57873	0.75749	0.59593	0.64405	0.0986176	15.3121	-0.634755	-0.789038	-0.400701	-0.746785	-0.645508	0.213059	-33.0064	0.0344486	Q9D6K5;E9Q2H0;Q6Y642;Q3UFD0;E9PVN6;Q9D6K5-3;Q9D6K5-2;Q9D6K5-4
Armcx4		3	4	1.33333	242.95	2356	1	1	1	0.63658	0.64529	0.64197	0.64128	0.0043958	0.685474	-0.640974	-0.651586	-0.63198	-0.639422	-0.640996	0.00989725	-1.54404	7.94593e-05	E9PWM3;A2VCS7;Q8K2R3
Crkl	Crk-like protein	3	10	3.33333	33.83	303	1	1	1	0.67759	0.64562	0.61003	0.644413	0.0337962	5.24448	-0.633942	-0.561516	-0.631243	-0.713048	-0.635269	0.0758464	-11.9393	0.00471793	A2RS58;P47941;Q8R5B8
Sf3a3	Splicing factor 3A subunit 3	2	19	9.5	58.841	501	1	1	1	0.59435	0.61998	0.73312	0.64915	0.0738407	11.375	-0.623376	-0.750615	-0.689706	-0.447879	-0.6294	0.160125	-25.4409	0.0209006	Q58E59;Q9D554
Pole3	DNA polymerase epsilon subunit 3	1	5	5	16.629	145	1	1	1	0.6347	0.71534	0.59672	0.64892	0.060575	9.33474	-0.623887	-0.655853	-0.483299	-0.744874	-0.628009	0.132992	-21.1768	0.0146215	Q9JKP7
Atp6v1d	V-type proton ATPase subunit D	5	9	1.8	28.355	247	1	1	1	0.64244	0.613	0.68961	0.64835	0.0386454	5.96058	-0.625155	-0.638366	-0.706041	-0.536147	-0.626852	0.0855301	-13.6444	0.00614848	Q3UJH5;Q3U861;P57746;Q3U684;Q9CTI8
Myl12a		1	6	6	12.373	107	1	1	1	0.672	0.70673	0.58206	0.653597	0.0643402	9.84403	-0.613527	-0.573467	-0.500769	-0.78076	-0.618332	0.145287	-23.4967	0.0179102	Q922W7
Prrc2c	Protein PRRC2C	8	64	8	302.43	2765	1	1	1	0.64142	0.64284	0.67467	0.652977	0.0188004	2.87918	-0.614897	-0.640659	-0.637468	-0.567746	-0.615291	0.0412061	-6.697	0.00149165	S4R2J9;Q3TLH4-5;Q3TLH4;S4R294;S4R209;S4R2L9;S4R2E2;S4R298
Appl1	DCC-interacting protein 13-alpha	2	3	1.5	79.327	707	1	1	1	0.54328	0.70447	0.73261	0.66012	0.10216	15.476	-0.5992	-0.880232	-0.50539	-0.448883	-0.611502	0.234436	-38.3378	0.0456633	Q8K3H0;D5MCW5
Srsf6	Serine/arginine-rich splicing factor 6	5	9	1.8	38.997	339	1	1	1	0.64955	0.64083	0.71916	0.669847	0.0429286	6.40872	-0.578097	-0.622488	-0.641986	-0.475615	-0.58003	0.0909496	-15.6802	0.00809619	Q9DBP1;Q921K3;Q3UJV5;Q3TWW8;Q8BKL0
Pik3ca	Phosphatidylinositol 4,5-bisphosphate 3-kinase catalytic subunit alpha isoform	1	2	2	124.41	1068	1	1	1	0.68618	0.68129	0.67927	0.682247	0.00355295	0.520772	-0.551635	-0.543341	-0.553659	-0.557943	-0.551648	0.00750589	-1.36063	6.17049e-05	P42337
Ino80	DNA helicase INO80	6	6	1	175.53	1552	1	1	1	0.64527	0.61702	0.8025	0.688263	0.0999351	14.5199	-0.538967	-0.632025	-0.696611	-0.317427	-0.548688	0.202865	-36.9727	0.0426707	Q6ZPV2-2;Q6ZPV2;Q9CU66;Q8CEX2;Q8CE87;Q9D2N0
Prune2	Protein prune homolog 2	5	14	2.8	334.7	3043	1	1	1	0.66333	0.79166	0.61318	0.68939	0.0920496	13.3523	-0.536608	-0.592201	-0.337047	-0.705617	-0.544955	0.188773	-34.64	0.0377476	Q52KR3-6;Q52KR3;Q3TMI5;Q8CA96;Q52KR3-5
Trpv4	Transient receptor potential cation channel subfamily V member 4	5	2	0.4	85.599	764	1	1	1	0.75586	0.72076	0.59191	0.68951	0.0863268	12.52	-0.536357	-0.403809	-0.472409	-0.75655	-0.544256	0.187024	-34.3633	0.0371799	D3Z1H6;D3Z1H7;E9Q7L7;Q9EPK8;Q3TYG5
Cops4	COP9 signalosome complex subunit 4	6	14	2.33333	46.284	406	1	1	1	0.61115	0.71749	0.73596	0.6882	0.0673633	9.78833	-0.5391	-0.710402	-0.478969	-0.442301	-0.543891	0.145364	-26.7266	0.0229924	Q14AI7;O88544;Q3TIJ1;F6QTS1;D3YV99;D3Z1R9
Cbwd1	COBW domain-containing protein 1	2	3	1.5	43.771	393	1	1	1	0.73846	0.69598	0.63526	0.6899	0.051868	7.51818	-0.535541	-0.437408	-0.522882	-0.654581	-0.53829	0.109403	-20.3242	0.0134911	Q8VEH6;Q8VEH6-2
Thoc7	THO complex subunit 7 homolog	2	8	4	23.715	204	1	1	1	0.77731	0.72123	0.58307	0.69387	0.0999686	14.4074	-0.527263	-0.363438	-0.471469	-0.778259	-0.537722	0.2152	-40.0208	0.0494612	Q7TMY4;Q7TMY4-2
Zc3h14	Zinc finger CCCH domain-containing protein 14	3	8	2.66667	67.838	604	1	1	1	0.59911	0.77895	0.72019	0.699417	0.091702	13.1112	-0.515776	-0.739107	-0.360397	-0.473551	-0.524352	0.194399	-37.0741	0.0428902	Q8BJ05-3;Q8BJ05-2;Q8BJ05-4
Psmb7	Proteasome subunit beta type;Proteasome subunit beta type-7	2	14	7	29.76	276	1	1	1	0.75933	0.72594	0.61681	0.700693	0.0745388	10.6379	-0.513145	-0.397201	-0.462078	-0.697102	-0.518794	0.15779	-30.4148	0.0294786	Q5D098;P70195
Stmn1	Stathmin	8	6	0.75	11.729	102	1	1	1	0.61528	0.81316	0.68559	0.704677	0.100311	14.2351	-0.504967	-0.700685	-0.298389	-0.544582	-0.514552	0.202822	-39.4173	0.0480858	D3Z1Z8;D3Z5N2;Q545B6;P54227;Q91XT3;Q9CYU5;Q9CXQ8;Q8C2H3
Pdap1	28 kDa heat- and acid-stable phosphoprotein	3	7	2.33333	20.605	181	1	1	1	0.6626	0.76826	0.68477	0.70521	0.0557167	7.90073	-0.503875	-0.59379	-0.380333	-0.546309	-0.506811	0.112076	-22.1139	0.0159128	B2RTB0;Q3UHX2;Q1WWJ8
Cald1		15	25	1.66667	60.452	530	1	1	1	0.62696	0.80749	0.69187	0.708773	0.0914443	12.9018	-0.496604	-0.673555	-0.308484	-0.531427	-0.504489	0.18402	-36.4766	0.0416033	Q8VCQ8;E9QA16;E9Q0M9;S4R1T7;D3Z6I7;E9QA15;Q3UGC3;Q3TUS1;E9Q9F3;Q7TMN5;F6QLP8;F6ZAW1;F6RGN9;F6T2Z7;Q8VD79
UPREGULATED
Ankzf1	Ankyrin repeat and zinc finger domain-containing protein 1	5	4	0.8	82.965	748	1	1	1	1.5918	1.241	1.4394	1.42407	0.175902	12.3521	0.510017	0.670659	0.311503	0.525468	0.502543	0.180672	35.9515	0.0404854	J3QM81;Q80UU1;J3QPB4;J3KMQ5;Q80UU1-2
Eef1e1	Eukaryotic translation elongation factor 1 epsilon-1	2	8	4	19.859	174	1	1	1	1.514	1.422	1.3254	1.42047	0.0943093	6.63932	0.506365	0.598365	0.507921	0.406428	0.504238	0.0960217	19.0429	0.0118729	Q9D1M4;B0LAB0
Nedd4	E3 ubiquitin-protein ligase;E3 ubiquitin-protein ligase NEDD4	6	27	4.5	102.71	887	1	1	1	1.5412	1.3771	1.346	1.42143	0.10488	7.37848	0.507346	0.624054	0.461633	0.428678	0.504789	0.104593	20.7202	0.0140108	B2RSC8;P46935;Q3TUU1;A0JNZ0;Q3V335;Q8BNU7
Tbc1d2b	TBC1 domain family member 2B	3	5	1.66667	109.95	965	1	1	1	1.2367	1.5758	1.502	1.43817	0.178335	12.4001	0.524231	0.306496	0.656084	0.586885	0.516488	0.185121	35.8423	0.0402543	Q3U0J8;Q8K0Q9;F6W2R3
Spcs2	Signal peptidase complex subunit 2	1	5	5	24.977	226	1	1	1	1.6794	1.3964	1.3281	1.46797	0.186264	12.6886	0.553819	0.747946	0.481712	0.409364	0.546341	0.178303	32.6359	0.0337181	Q9CYN2
Mrpl44	39S ribosomal protein L44, mitochondrial	4	4	1	33.053	292	1	1	1	1.688	1.353	1.3715	1.47083	0.188299	12.8022	0.556634	0.755315	0.436162	0.455755	0.549077	0.178876	32.5775	0.0336035	Q3U9C4;Q3UKG1;Q9CY73;Q9CY73-2
Tecpr1	Tectonin beta-propeller repeat-containing protein 1	2	8	4	130.26	1166	1	1	1	1.5894	1.5964	1.2721	1.48597	0.185247	12.4664	0.571402	0.668482	0.674822	0.347212	0.563506	0.187342	33.2459	0.0349243	Q80VP0;Q80VP0-2
Golph3l	Golgi phosphoprotein 3-like	11	3	0.272727	31.812	278	1	1	1	1.243	1.5807	1.6488	1.49083	0.217314	14.5767	0.576119	0.313826	0.660564	0.721416	0.565269	0.219871	38.8967	0.0469115	H3BJ12;K3W4Q3;H3BJ82;H3BJ07;H3BJN5;K3W4N3;H3BKI7;Q8R088-3;Q8R088;H3BJI3;Q9CRA5-2
Trappc11	Trafficking protein particle complex subunit 11	2	6	3	128.39	1133	1	1	1	1.3155	1.4908	1.6851	1.49713	0.184881	12.349	0.582203	0.395611	0.576087	0.752834	0.574844	0.178615	31.0719	0.0307074	B2RXC1;B2RXC1-2
Smarcd2	SWI/SNF-related matrix-associated actin-dependent regulator of chromatin subfamily D member 2	5	3	0.6	59.127	531	1	1	1	1.2596	1.6328	1.6348	1.50907	0.216047	14.3166	0.593657	0.332966	0.707348	0.709114	0.583143	0.216661	37.1541	0.0430637	Q3TXH6;Q99JR8-2;Q99JR8;G3UXC0;Q3TM59
Tsfm	Elongation factor Ts;Elongation factor Ts, mitochondrial	6	10	1.66667	35.116	322	1	1	1	1.6262	1.5705	1.3257	1.50747	0.159859	10.6045	0.592126	0.701505	0.651224	0.406754	0.586494	0.157677	26.8846	0.0232555	Q8K239;Q9CZR8;Q80UT3;Q3TA37;Q8VDE3;Q9CX33
Crk		1	14	14	22.889	204	1	1	1	1.4789	1.5831	1.4467	1.5029	0.0712968	4.74395	0.587749	0.564525	0.662752	0.532766	0.586681	0.0677666	11.5508	0.00441795	Q8JZR2
Ube2v1;Gm20431	Ubiquitin-conjugating enzyme E2 variant 1	8	8	1	19.339	173	1	1	1	1.2725	1.6833	1.5933	1.51637	0.215936	14.2403	0.600619	0.347666	0.751292	0.672018	0.590325	0.213855	36.2266	0.0410695	B7ZBY7;Q569Y6;E9PY39;Q9CZY3;B7ZBY6;D3Z1I3;Q9CZY3-2;D3YXL3
Ccnk	Cyclin-K	3	5	1.66667	64.349	582	1	1	1	1.3986	1.3655	1.7963	1.52013	0.239739	15.7709	0.604198	0.483983	0.449429	0.845028	0.592814	0.219107	36.9604	0.0426442	Q3U3M5;O88874;Q3U3H2
Dbn1	Drebrin	5	6	1.2	72.416	660	1	1	1	1.5044	1.3844	1.7089	1.53257	0.164073	10.7058	0.61595	0.589188	0.469261	0.773068	0.610506	0.153021	25.0647	0.0203056	Q3TRK3;Q9QXS6-2;Q9QXS6-3;Q9QXS6;F7CPL2
Sipa1l3		3	7	2.33333	195.06	1776	1	1	1	1.7505	1.3394	1.5905	1.56013	0.207225	13.2825	0.641669	0.807767	0.421587	0.66948	0.632945	0.195665	30.9135	0.0304093	G3X9J0;S4R1S0;Q6A050
Cdk2	Cyclin-dependent kinase 2	7	15	2.14286	33.887	298	1	1	1	1.7816	1.707	1.3035	1.59737	0.257215	16.1024	0.675696	0.833173	0.771463	0.382391	0.662342	0.244401	36.8995	0.0425125	Q3U6X7;P97377-2;Q3UGB9;P97377;Q3U307;Q80YP0;Q80YP0-2
Spr		4	15	3.75	27.928	262	1	1	1	1.529	1.7113	1.5313	1.59053	0.104593	6.57599	0.669511	0.612588	0.775093	0.614757	0.667479	0.0932022	13.9633	0.00643645	Q91XH5;G3UXX3;G3UZ79;F6SZQ1
Ndufb7	NADH dehydrogenase [ubiquinone] 1 beta subcomplex subunit 7	1	3	3	16.331	137	1	1	1	1.8526	1.3817	1.6457	1.62667	0.236026	14.5098	0.701919	0.889551	0.466444	0.718701	0.691566	0.212855	30.7787	0.0301564	Q9CR61
Lsm12	Protein LSM12 homolog	1	3	3	21.701	195	1	1	1	1.7044	1.7652	1.4508	1.64013	0.166762	10.1676	0.713813	0.769264	0.819832	0.536849	0.708648	0.150916	21.2963	0.0147833	Q9D0R8
Exosc3	Exosome complex component RRP40	2	4	2	29.546	274	1	1	1	1.3204	1.9359	1.7552	1.6705	0.316371	18.9387	0.74028	0.400975	0.953004	0.811635	0.721872	0.286753	39.7235	0.0487819	Q7TQK4;F6TGV1
Ebf3		1	2	2	65.227	596	1	1	1	1.348	1.7045	2.0148	1.6891	0.333667	19.7541	0.756255	0.43082	0.769349	1.01064	0.736935	0.291264	39.5237	0.0483272	Q5DTH8
Ccnb1	G2/mitotic-specific cyclin-B1	7	3	0.428571	41.467	369	1	1	1	1.9747	1.5745	1.6414	1.7302	0.214369	12.3898	0.790939	0.981633	0.654894	0.714927	0.783818	0.173923	22.1892	0.0160187	Q68EM3;C5IGX4;Q3UWL3;Q3TQW9;Q3TFV6;P24860;G3UY65
Sec61a1	Protein transport protein Sec61 subunit alpha isoform 1	6	6	1	52.234	476	1	1	1	2.0552	1.8351	1.4782	1.7895	0.29119	16.2722	0.839557	1.03928	0.875859	0.563841	0.826326	0.241558	29.2328	0.0273231	Q3TJD0;P61620;Q3TTK6;A2ATT9;Q9CYJ6;Q9JLR1
Nisch	Nischarin	14	32	2.28571	175.01	1593	1	1	1	2.0939	2.0558	1.4531	1.8676	0.359473	19.2478	0.901185	1.06619	1.0397	0.539134	0.881675	0.296945	33.6797	0.0357929	Q80TM9;B7ZN33;Q80TM9-3;Q80TM9-2;Q80TM9-6;Q80TM9-4;F6PY46;F6YR29;Q80TM9-5;F6ZL69;F7AFP3;F6UKP3;Q80TM9-7;F7AN84
Pabpc6		1	15	15	71.001	643	1	1	1	2.4343	1.7961	1.5364	1.92227	0.462055	24.037	0.942808	1.28351	0.844868	0.619554	0.915976	0.33764	36.8612	0.0424299	Q9D4E6
Actn1		1	54	54	102.72	887	1	1	1	1.4699	2.14	2.1612	1.9237	0.393145	20.4369	0.943884	0.555718	1.09761	1.11183	0.92172	0.317047	34.3973	0.0372495	A1BN54
Dnase2a;Dnase2	Deoxyribonuclease-2-alpha	4	3	0.75	36.51	332	1	1	1	2.3451	2.1048	1.4593	1.96973	0.458086	23.2562	0.978	1.22965	1.07368	0.545277	0.949536	0.358679	37.7742	0.0444179	D3Z512;Q3UM14;P56542;D3Z5U3
Txnl4a	Thioredoxin-like protein 4A	3	2	0.666667	7.4215	63	1	1	1	2.0879	2.0832	1.6619	1.94433	0.244606	12.5804	0.959276	1.06205	1.0588	0.732834	0.951229	0.189143	19.8841	0.0129243	Q78JM7;F8WGE7;P83877
Emc8	ER membrane protein complex subunit 8	10	5	0.5	23.29	207	1	1	1	2.6007	1.944	1.5204	2.0217	0.544325	26.9241	1.01557	1.3789	0.959028	0.604451	0.980793	0.387683	39.5275	0.0483359	Q8C988;Q3TTC9;Q3TPU5;O70378;M0QWY0;M0QWP2;M0QWS0;M0QWI7;M0QWE2;M0QWC9
Ifitm2	Interferon-induced transmembrane protein 2	1	2	2	15.743	144	1	1	1	2.1555	2.0719	1.7316	1.98633	0.224531	11.3038	0.990108	1.10802	1.05095	0.792106	0.983694	0.168356	17.1147	0.00962304	Q99J93
Ppp3cc	Serine/threonine-protein phosphatase;Serine/threonine-protein phosphatase 2B catalytic subunit gamma isoform	4	3	0.75	55.386	485	1	1	1	1.5517	2.1451	2.3658	2.02087	0.421029	20.8341	1.01497	0.63385	1.10104	1.24233	0.992408	0.318454	32.0891	0.0326518	Q9D5R5;Q3V074;Q80XK0;P48455
Tex10	Testis-expressed sequence 10 protein	3	4	1.33333	105.21	928	1	1	1	2.6243	1.9513	1.6225	2.06603	0.51066	24.7169	1.04686	1.39193	0.964436	0.698218	1.0182	0.349968	34.3714	0.0371964	Q3URQ0;F6ZZ61;Q922R7
Ube2d3;Ube2d2a;Ube2d2;Ube2d1;Ube2d2b	Ubiquitin-conjugating enzyme E2 D2;Ubiquitin-conjugating enzyme E2 D3;Ubiquitin-conjugating enzyme E2 D1;Ubiquitin-conjugating enzyme E2 D2B	10	2	0.2	16.619	147	1	1	1	2.2945	2.3672	1.5399	2.0672	0.4581	22.1604	1.04768	1.19818	1.24318	0.622837	1.0214	0.345898	33.8651	0.036167	Q9D7F5;Q9D1S1;Q4QQL2;Q3UT95;Q3U5V6;P62838;P61079;Q3UFQ4;P61080;Q6ZWY6
Ptpn12	Tyrosine-protein phosphatase non-receptor type 12	1	2	2	86.525	775	1	1	1	2.5056	2.1102	1.6052	2.07367	0.45131	21.7639	1.05218	1.32516	1.07738	0.682753	1.02843	0.323987	31.5031	0.0315254	P35831
Hsp90ab1		1	7	7	18.912	161	1	1	1	1.5318	2.6378	2.1198	2.09647	0.553369	26.3953	1.06796	0.615228	1.39934	1.08393	1.03283	0.394543	38.2002	0.045358	E9Q0C3
Eef1g		1	20	20	36.916	317	1	1	1	2.7006	1.7048	1.9689	2.12477	0.515873	24.2791	1.0873	1.43328	0.769602	0.97739	1.06009	0.33948	32.0237	0.0325252	Q8R1N8
Lasp1		9	10	1.11111	21.288	186	1	1	1	2.0088	2.2101	2.158	2.12563	0.10448	4.91525	1.08789	1.00633	1.14411	1.10969	1.08671	0.0717062	6.59845	0.00144817	A2A6H0;A2A6G9;A2A6G6;A2A6G7;A2A6G8;A2A6G5;E9Q0N6;A2A6G4;A2A6G3
Apobr	Apolipoprotein B receptor	1	3	3	102.7	942	1	1	1	1.879	2.8386	1.8633	2.19363	0.558613	25.4652	1.13332	0.909965	1.50518	0.89786	1.10433	0.347194	31.4392	0.0314038	Q8VBT6
Psmb8	Proteasome subunit beta type-8;Proteasome subunit beta type	2	7	3.5	30.26	276	1	1	1	3.0349	1.901	1.7598	2.2319	0.698993	31.3183	1.15827	1.60165	0.926759	0.815411	1.11461	0.42545	38.1704	0.045292	P28063;G3UZW8
Ap1m1		2	7	3.5	20.734	181	1	1	1	2.255	2.0606	2.2113	2.17563	0.10199	4.68782	1.12144	1.17313	1.04306	1.14489	1.12036	0.068414	6.10642	0.00124063	D3YZ71;S4R1Q4
Stxbp3	Syntaxin-binding protein 3	5	5	1	67.942	592	1	1	1	2.7766	2.3991	1.6851	2.28693	0.554328	24.2389	1.19341	1.47332	1.26249	0.752834	1.16288	0.370427	31.8542	0.0321984	Q60770;Q60770-2;Q45Z54;E9Q6R9;A2AEC9
Tpm3		1	20	20	28.723	247	1	1	1	2.5935	1.8942	2.2931	2.26027	0.350804	15.5205	1.17649	1.3749	0.921589	1.1973	1.1646	0.228418	19.6135	0.0125815	D3Z6I8
Tsr3	Ribosome biogenesis protein TSR3 homolog	1	2	2	35.333	323	1	1	1	2.2577	2.3214	2.2008	2.25997	0.0603319	2.66959	1.1763	1.17485	1.215	1.13803	1.17596	0.0384954	3.27354	0.00035701	Q5HZH2
Ccnd1	G1/S-specific cyclin-D1	4	3	0.75	33.428	295	1	1	1	3.0718	2.4201	1.5965	2.3628	0.739317	31.2899	1.2405	1.61908	1.27507	0.674913	1.18969	0.477841	40.1653	0.0497927	Q790L7;B2M0W7;P25322;Q3TC96
Kdelr3	ER lumen protein-retaining receptor 3	1	4	4	25.111	214	1	1	1	2.9944	2.4002	1.7253	2.3733	0.634977	26.755	1.24689	1.58227	1.26315	0.786847	1.21076	0.40029	33.0612	0.0345572	Q8R1L4
Psmf1	Proteasome inhibitor PI31 subunit	3	4	1.33333	26.073	238	1	1	1	3.1361	2.3534	1.7625	2.41733	0.689028	28.5036	1.27342	1.64897	1.23475	0.817623	1.23378	0.415675	33.6912	0.0358161	A2VCP7;A2AU35;Q8BHL8
Diexf	Digestive organ expansion factor homolog	1	3	3	88.817	772	1	1	1	2.5366	3.2964	1.7105	2.5145	0.793181	31.5443	1.33027	1.3429	1.72089	0.774418	1.2794	0.476421	37.2378	0.0432455	Q8BTT6
Myd88	Myeloid differentiation primary response protein MyD88	9	2	0.222222	33.753	296	1	1	1	3.4567	2.7388	1.8648	2.68677	0.797225	29.6723	1.42587	1.7894	1.45354	0.899021	1.38065	0.44964	32.5672	0.0335833	Q3U7M4;Q3U6W5;Q3TIB3;Q0PM16;Q0PM15;P22366-2;P22366;Q8C1X0;Q3UDG9
D330020A13Rik		1	2	2	22.625	211	1	1	1	3.6155	2.8354	1.8232	2.75803	0.898651	32.583	1.46364	1.8542	1.50355	0.866473	1.40807	0.500735	35.5617	0.0396635	Q8C799
Rpe		1	2	2	8.3456	76	1	1	1	2.9862	3.5002	1.9612	2.81587	0.783512	27.8249	1.49358	1.57831	1.80744	0.971737	1.45249	0.431823	29.7297	0.0282207	Q91VZ4
Mrpl16	39S ribosomal protein L16, mitochondrial	2	4	2	28.803	251	1	1	1	2.1403	2.7433	3.5158	2.7998	0.689488	24.6263	1.48532	1.09781	1.45591	1.81385	1.45586	0.35802	24.5917	0.0195686	Q99N93;Q9CSU4
43350		3	15	5	48.676	418	1	1	1	3.0724	2.2878	3.1262	2.8288	0.469291	16.5898	1.50019	1.61937	1.19396	1.64441	1.48591	0.253147	17.0365	0.00953655	Q3UNN1;Q8C752;Q3UGE0
Lrrc8a	Volume-regulated anion channel subunit LRRC8A	1	2	2	94.118	810	1	1	1	4.4324	2.6438	2.1935	3.0899	1.18424	38.3261	1.62756	2.14809	1.40261	1.13323	1.56131	0.52571	33.671	0.0357756	Q80WG5
Ust	Uronyl 2-sulfotransferase	2	3	1.5	47.598	406	1	1	1	4.041	2.7593	2.3312	3.04383	0.889704	29.2297	1.60589	2.01471	1.4643	1.22107	1.5667	0.406607	25.9532	0.0217233	Q3TRA2;Q8BUB6
Mrps10	28S ribosomal protein S10, mitochondrial	6	2	0.333333	18.698	160	1	1	1	2.3727	4.0443	2.7642	3.0604	0.874278	28.5675	1.61372	1.24653	2.01589	1.46686	1.57643	0.39621	25.1334	0.0204137	E9QJS0;Q501J4;G5E8U8;G5E8U5;Q80ZK0;D3Z6K5
Prpf8		2	42	21	123.55	1044	1	1	1	4.5043	2.9311	2.1378	3.19107	1.20448	37.7453	1.67404	2.1713	1.55144	1.09613	1.60629	0.539682	33.5981	0.0356289	B7ZC27;Q3UNG1
Plp2	Proteolipid protein 2	3	2	0.666667	16.671	152	1	1	1	5.1034	3.1959	2.1878	3.4957	1.48074	42.3589	1.80558	2.35146	1.67622	1.12948	1.71905	0.612114	35.6076	0.0397598	Q58E29;Q0VEW4;Q9R1Q7
Med14		1	4	4	87.375	798	1	1	1	4.5647	4.0704	2.4861	3.70707	1.08589	29.2924	1.89028	2.19052	2.02517	1.31388	1.84319	0.465789	25.2708	0.0206307	A2BDP0
Kdelr1	ER lumen protein-retaining receptor;ER lumen protein-retaining receptor 1	2	2	1	17.504	150	1	1	1	5.7843	3.0923	2.6047	3.8271	1.71243	44.7448	1.93625	2.53214	1.62868	1.38112	1.84731	0.605859	32.7968	0.0340344	D3YUA0;Q99JH8
Cmtm6	CKLF-like MARVEL transmembrane domain-containing protein 6	4	2	0.5	3.7553	33	1	1	1	4.7773	5.0079	2.188	3.99107	1.56575	39.2314	1.99677	2.2562	2.32421	1.12961	1.90334	0.670928	35.2501	0.0390113	Q3UAS5;Q3UL30;Q3TX31;Q9CZ69
Arid4b	AT-rich interactive domain-containing protein 4B	3	2	0.666667	137.32	1227	1	1	1	5.1171	5.605	2.3079	4.34333	1.77954	40.9717	2.1188	2.35533	2.48671	1.20658	2.01621	0.704228	34.9284	0.0383427	A2CG63-2;A2CG63;Q8BV50
Uhrf1bp1l	UHRF1-binding protein 1-like	4	3	0.75	161.94	1457	1	1	1	3.3421	7.0382	2.9409	4.4404	2.25869	50.8667	2.15069	1.74075	2.81521	1.55626	2.03741	0.679882	33.37	0.0351719	A2RSJ4;Q9D574;Q922V6;Q8C318
Reep4	Receptor expression-enhancing protein 4	1	3	3	29.69	257	1	1	1	4.6246	4.5522	4.0088	4.3952	0.336585	7.658	2.13593	2.20933	2.18656	2.00317	2.13302	0.113028	5.29898	0.000934663	Q8K072
Rab24	Ras-related protein Rab-24	3	2	0.666667	23.118	203	1	1	1	7.0097	5.719	3.6776	5.46877	1.68008	30.7215	2.45122	2.80935	2.51576	1.87876	2.40129	0.475737	19.8117	0.0128322	Q8K133;Q0PD31;P35290
Parp1		1	30	30	112.71	1014	1	1	1	5.9775	2.9436	9.2445	6.0552	3.15117	52.0407	2.59817	2.57954	1.55758	3.2086	2.44857	0.833262	34.0305	0.0365021	Q3UJ03
Gm26919		1	2	2	102.51	872	1	1	1	10.662	5.3602	3.1454	6.3892	3.86251	60.4537	2.67564	3.41441	2.42229	1.65324	2.49665	0.882933	35.3648	0.0392508	S4R2N6
Gm5800		1	3	3	21.842	186	1	1	1	4.3414	10.983	4.6577	6.6607	3.74656	56.2488	2.73567	2.11816	3.4572	2.21962	2.59833	0.745535	28.6929	0.0263624	Q497L3
Actb		1	12	12	16.656	150	1	1	1	7.1548	4.2888	7.2941	6.2459	1.69633	27.1591	2.64291	2.83891	2.10057	2.86673	2.60207	0.434532	16.6995	0.00916811	E9Q606
Tfcp2	Alpha-globin transcription factor CP2	4	3	0.75	56.903	500	1	1	1	18.445	7.0438	5.0918	10.1935	7.21232	70.7539	3.34958	4.20516	2.81635	2.34818	3.12323	0.965777	30.9224	0.030426	Q9ERA0-3;Q9ERA0;Q9ERA0-2;Q3URS4
1700009N14Rik		1	8	8	24.357	216	1	1	1	9.249	10.138	7.43	8.939	1.38036	15.442	3.16011	3.2093	3.3417	2.89336	3.14812	0.230345	7.31691	0.00177981	Q14AA6
Nono	Non-POU Domain Containing Octamer Binding	1	21	21	54.545	473	1	1	1	18.473	12.42	6.5908	12.4946	5.94145	47.5522	3.64323	4.20735	3.63459	2.72045	3.5208	0.74995	21.3006	0.0147891	Q3TMM5
