## Supplementary Table S2D for "SILAC proteomics implicates the ubiquitin conjugating enzyme UBE2D in SOCS1-mediated downmodulation of the MET receptor in hepatocytes"

### Sheet: Sheet1
Supplementary Table S2D. Proteins modulated by SOCS1R105K in Hepa cells after HGF stimulation (HR vs HV (HGF)).
Gene names	Protein names	Number of proteins	Peptides	Peptides per protein	Mol. weight [kDa]	Sequence length	Ratio H/L normalized MAS 4	Ratio H/L normalized MAS 5	Ratio H/L normalized MAS 6	fold1	fold2	fold3	fold_mean	fold_sd	fold_sd_percent	p_value	Protein IDs
DOWNREGULATED
Lyz1	Lysozyme C-1	1	2	2	16.794	148	0.029716	0.028827	0.022683	-5.07262	-5.11644	-5.46224	-5.2171	0.21343	-4.09097	0.000557402	P17897
Krt76	Keratin, type II cytoskeletal 2 oral	1	13	13	62.844	594	0.044358	0.038148	0.024352	-4.49466	-4.71225	-5.35982	-4.85558	0.450033	-9.26838	0.00285119	Q3UV17
Mars2	Methionine--tRNA ligase, mitochondrial	2	4	2	65.804	586	0.021002	0.039187	0.077773	-5.57333	-4.67348	-3.68459	-4.6438	0.944721	-20.3437	0.0135165	A2RT28;Q499X9
Arg1	Arginase-1	1	3	3	34.807	323	0.037567	0.071413	0.063861	-4.73439	-3.80767	-3.96892	-4.17033	0.495102	-11.872	0.00466531	Q61176
Dcun1d4	DCN1-like protein;DCN1-like protein 4	6	3	0.5	29.855	257	0.096148	0.075453	0.11642	-3.3786	-3.72828	-3.10259	-3.40316	0.313566	-9.21399	0.00281796	B7ZMU0;Q8C5X2;Q8CCA0;D6RHK6;D6RJL1;F7A063
Synm	Synemin	4	2	0.5	23.887	220	0.17947	0.073318	0.08937	-2.47819	-3.76969	-3.48407	-3.24398	0.6784	-20.9126	0.0142666	Q05CE2;Q70IV5-3;Q70IV5-2;Q70IV5
Ca2	Carbonic anhydrase 2	1	10	10	29.032	260	0.11758	0.13141	0.078613	-3.08829	-2.92785	-3.66909	-3.22841	0.389979	-12.0796	0.00482869	P00920
		1	2	2	91.812	895	0.12975	0.087933	0.12213	-2.94619	-3.50745	-3.03351	-3.16239	0.302009	-9.55002	0.0030263	Q3UNT5
Gsdma;Gsdma2	Gasdermin-A;Gasdermin-A2	3	6	2	49.592	446	0.11848	0.083783	0.17827	-3.07728	-3.5772	-2.48786	-3.04745	0.54528	-17.893	0.0105041	Q9EST1;Q32M21-3;Q32M21
Igh-V7183		1	2	2	29.325	269	0.10528	0.093288	0.21745	-3.2477	-3.42216	-2.20124	-2.95704	0.660322	-22.3305	0.0162185	A2NN81
Amy1	Alpha-amylase;Alpha-amylase 1	2	5	2.5	36.357	323	0.12057	0.10799	0.18177	-3.05206	-3.21103	-2.45981	-2.90763	0.395885	-13.6154	0.00612259	Q99KE6;P00687
Gsta3	Glutathione S-transferase A3;Glutathione S-transferase	3	4	1.33333	25.36	221	0.17304	0.13319	0.1784	-2.53082	-2.90844	-2.48681	-2.64203	0.23177	-8.77245	0.00255537	P30115;K9JA27;Q9DCU1
Alb	Serum albumin	3	25	8.33333	68.692	608	0.14751	0.14984	0.18896	-2.76112	-2.73851	-2.40385	-2.63449	0.200062	-7.59394	0.00191674	Q546G4;P07724;K7R066
Cd9	CD9 antigen	1	3	3	25.258	226	0.14284	0.38085	0.13275	-2.80753	-1.39271	-2.91322	-2.37115	0.849004	-35.8056	0.0401768	P40240
Map7	Ensconsin	4	5	1.25	82.843	738	0.21878	0.12119	0.33704	-2.19245	-3.04466	-1.56901	-2.2687	0.740774	-32.6519	0.0337493	E9QMU3;D3YWN7;O88735;O88735-2
Hal	Histidine ammonia-lyase	4	6	1.5	72.279	657	0.1103	0.24312	0.34747	-3.1805	-2.04026	-1.52504	-2.2486	0.847164	-37.6752	0.0442007	Q8CE60;B2RXW1;P35492;Q9D3I5
Tmem59	Transmembrane protein 59	2	2	1	28.592	256	0.17461	0.24633	0.25656	-2.51779	-2.02134	-1.96263	-2.16725	0.304991	-14.0727	0.00653671	D3YVM2;Q9QY73
Rbp4	Retinol-binding protein 4	3	6	2	20.2	174	0.16362	0.28897	0.24012	-2.61158	-1.79101	-2.05817	-2.15359	0.418524	-19.4338	0.0123562	Q3TF08;H7BWY6;Q00724
C3	Complement C3;Complement C3 beta chain;C3-beta-c;Complement C3 alpha chain;C3a anaphylatoxin;Acylation stimulating protein;Complement C3b alpha chain;Complement C3c alpha chain fragment 1;Complement C3dg fragment;Complement C3g fragment;Complement C3d fragment;Complement C3f fragment;Complement C3c alpha chain fragment 2	6	21	3.5	186.48	1663	0.23815	0.33136	0.20821	-2.07006	-1.59353	-2.26389	-1.97582	0.344972	-17.4596	0.010009	P01027;P01027-2;H3BKW9;B5APU1;Q207D2;E1APH6
Cotl1	Coactosin-like protein	2	4	2	15.944	142	0.30971	0.34341	0.25735	-1.69101	-1.542	-1.9582	-1.7304	0.210878	-12.1866	0.00491401	Q544F6;Q9CQI6
Slc38a2	Sodium-coupled neutral amino acid transporter 2	2	4	2	55.503	504	0.20482	0.32157	0.43267	-2.28757	-1.6368	-1.20866	-1.71101	0.54327	-31.7515	0.0320008	Q8CFE6;Q8CD96
Abca6	ATP-binding cassette sub-family A member 6	3	19	6.33333	183.28	1624	0.24603	0.39416	0.47241	-2.02309	-1.34315	-1.08189	-1.48271	0.485876	-32.7694	0.0339806	Q8K441;Q8K441-2;Q8CEN1
Mfge8	Lactadherin	4	16	4	47.169	426	0.31796	0.39394	0.37385	-1.65308	-1.34395	-1.41947	-1.47217	0.161162	-10.9473	0.00397099	P21956-2;P21956;Q3TDU5;Q9QWQ1
Fkbp11	Peptidyl-prolyl cis-trans isomerase FKBP11	1	3	3	22.137	201	0.28495	0.37584	0.4391	-1.81122	-1.41181	-1.18738	-1.47014	0.315984	-21.4935	0.0150522	Q9D1M7
Rrm1	Ribonucleoside-diphosphate reductase large subunit;Ribonucleoside-diphosphate reductase	3	32	10.6667	90.209	792	0.30998	0.40635	0.38164	-1.68975	-1.29921	-1.38972	-1.45956	0.204427	-14.0061	0.00647556	P07742;Q05DU8;Q6NZB3
Tspan8	Tetraspanin-8	1	6	6	25.582	235	0.28443	0.38262	0.44333	-1.81385	-1.38602	-1.17355	-1.45781	0.326135	-22.3716	0.0162768	Q8R3G9
Rhox5	Homeobox protein Rhox5	6	7	1.16667	23.045	210	0.43026	0.42595	0.26628	-1.21672	-1.23124	-1.90898	-1.45232	0.395553	-27.236	0.0238458	Q4TU88;Q3UJH4;P52651;Q7TN91;Q3UJL9;Q3UJM8
Fmo1	Dimethylaniline monooxygenase [N-oxide-forming] 1	4	16	4	59.914	532	0.38411	0.47139	0.28843	-1.38041	-1.08501	-1.79371	-1.41971	0.355981	-25.0742	0.0203206	P50285;Q3UNX7;D3Z0T2;Q8C9C1
CD14;Cd14	Monocyte differentiation antigen CD14	12	11	0.916667	38.169	356	0.5194	0.35274	0.30534	-0.945082	-1.50332	-1.71151	-1.38664	0.396314	-28.5809	0.026165	Q920X8;Q91VD3;Q91VC2;Q91V69;Q4FJP7;Q3U6A3;P10810;Q920X7;Q920X9;Q3UE54;Q3UB18;Q3TE16
Fabp5	Fatty acid-binding protein, epidermal	3	8	2.66667	15.137	135	0.30511	0.45602	0.40832	-1.7126	-1.13283	-1.29223	-1.37922	0.299513	-21.7162	0.0153585	Q497I3;Q05816;Q3TLH6
Slc1a5	Neutral amino acid transporter B(0)	5	11	2.2	58.422	555	0.2708	0.49321	0.44436	-1.8847	-1.01973	-1.1702	-1.35821	0.462121	-34.0243	0.0364894	Q9ESU7;Q3UFR4;Q5U647;P51912;F7CEQ5
Gm9755;Tufm	Elongation factor Tu;Elongation factor Tu, mitochondrial	3	25	8.33333	49.538	452	0.44613	0.37997	0.36999	-1.16446	-1.39604	-1.43444	-1.33165	0.146054	-10.9679	0.00398589	D3YVN7;Q8BFR5;Q8BFR5-2
Ctsh	Pro-cathepsin H;Cathepsin H mini chain;Cathepsin H;Cathepsin H heavy chain;Cathepsin H light chain	3	7	2.33333	37.155	333	0.34579	0.41824	0.44445	-1.53203	-1.2576	-1.16991	-1.31985	0.188917	-14.3136	0.00676013	Q922Q7;P49935;D3Z437
Tomm5	Mitochondrial import receptor subunit TOM5 homolog	4	3	0.75	6.0372	51	0.42737	0.40648	0.37762	-1.22644	-1.29874	-1.40499	-1.31006	0.0898115	-6.85553	0.00156294	B1AXP6;B1AXP6-2;B1AXP6-3;B1AXP6-4
Dnajc10	DnaJ homolog subfamily C member 10	3	19	6.33333	90.582	793	0.49998	0.3869	0.34575	-1.00006	-1.36997	-1.5322	-1.30074	0.272741	-20.9681	0.0143409	Q9DC23;Q9CUG0;Q9CRX9
Atad2		4	19	4.75	155.28	1364	0.39308	0.42307	0.42938	-1.34711	-1.24103	-1.21967	-1.26927	0.0682479	-5.37694	0.000962327	G3X963;Q9CSS4;Q8K282;Q6IQY4
Idh2	Isocitrate dehydrogenase [NADP], mitochondrial	2	23	11.5	50.906	452	0.54362	0.40158	0.38011	-0.87933	-1.31624	-1.39551	-1.19703	0.277974	-23.2221	0.0175049	P54071;D6RIL6
Tmem176b	Transmembrane protein 176B	1	8	8	28.367	263	0.36552	0.45519	0.50861	-1.45198	-1.13546	-0.975368	-1.1876	0.242545	-20.4231	0.0136201	Q9R1Q6
Sord	Sorbitol dehydrogenase	2	13	6.5	38.249	357	0.37334	0.48634	0.46734	-1.42144	-1.03996	-1.09746	-1.18629	0.205667	-17.3371	0.00987101	Q64442;Q71VF6
8030462N17Rik	Uncharacterized protein C18orf25 homolog	5	6	1.2	42.78	399	0.36691	0.40767	0.57037	-1.4465	-1.29453	-0.81003	-1.18369	0.332398	-28.0816	0.0252928	Q0VAW6;Q8BH50;Q8BH50-2;Q19SC5;Q19SC6
Abcb1a	Multidrug resistance protein 1A	1	7	7	140.64	1276	0.38443	0.43168	0.51416	-1.37921	-1.21197	-0.959711	-1.18363	0.211179	-17.8417	0.0104449	P21447
Thbs1	Thrombospondin-1	7	15	2.14286	129.62	1170	0.33359	0.57746	0.45793	-1.58385	-0.792207	-1.1268	-1.16762	0.397398	-34.0349	0.0365108	Q3TR40;Q8CGB2;Q80YQ1;P35441;CON__Q28194;Q3TPD3;Q3TP59
Shmt1	Serine hydroxymethyltransferase, cytosolic;Serine hydroxymethyltransferase	5	18	3.6	52.6	478	0.31675	0.52395	0.5339	-1.65858	-0.932499	-0.905359	-1.16548	0.427255	-36.6592	0.0419948	P50431;G3UZ26;Q9CWR5;G3UYY1;G3UZZ9
Ifitm2	Interferon-induced transmembrane protein 2	1	2	2	15.743	144	0.36652	0.56139	0.46824	-1.44804	-0.832925	-1.09468	-1.12521	0.30869	-27.4339	0.0241811	Q99J93
Akap1	A-kinase anchor protein 1, mitochondrial	7	5	0.714286	92.194	857	0.58617	0.36081	0.46548	-0.770609	-1.47069	-1.10321	-1.11484	0.350185	-31.4113	0.0313506	O08715;O08715-4;O08715-2;O08715-5;O08715-3;O08715-6;Q9CTT7
Smad2;Smad3	Mothers against decapentaplegic homolog 2	12	9	0.75	48.955	437	0.48218	0.46784	0.45878	-1.05236	-1.09591	-1.12413	-1.0908	0.036157	-3.31473	0.000366046	Q62432-2;Q62432;E9Q3M0;E9Q5P9;Q3V3E0;E9PXA8;F7BUP2;Q0VER3;Q3UVC6;Q9JIW5;Q8C2P1;A2CG45
Ndufa5	NADH dehydrogenase [ubiquinone] 1 alpha subcomplex subunit 5	2	3	1.5	13.36	116	0.55687	0.38657	0.49473	-0.844588	-1.3712	-1.01529	-1.07702	0.268679	-24.9464	0.0201202	Q9CPP6;D3YTQ8
Sec31b	Protein transport protein Sec31B	2	5	2.5	108.64	1001	0.44006	0.44021	0.55908	-1.18423	-1.18374	-0.838873	-1.06895	0.199249	-18.6397	0.0113839	Q3TZ89-2;Q3TZ89
Abcc2	Canalicular multispecific organic anion transporter 1	4	19	4.75	173.67	1543	0.44997	0.49706	0.48456	-1.1521	-1.00851	-1.04525	-1.06862	0.0745931	-6.98032	0.00162022	Q8VI47;Q9JIH8;Q9JL42;Q9ESU2
Gpc1	Glypican-1;Secreted glypican-1	4	16	4	61.359	557	0.44246	0.38533	0.65142	-1.17638	-1.37583	-0.61834	-1.05685	0.392638	-37.1517	0.0430584	Q3U379;Q9QZF2;Q3U3U3;Q8CD04
Pald1	Paladin	4	7	1.75	96.589	857	0.67191	0.41837	0.39669	-0.57366	-1.25715	-1.33392	-1.05491	0.418537	-39.6752	0.0486718	B2RQ13;B7ZMW5;B7ZMW4;P70261
Sh3pxd2b	SH3 and PX domain-containing protein 2B	6	11	1.83333	101.5	908	0.64529	0.40735	0.44539	-0.63198	-1.29566	-1.16686	-1.0315	0.351936	-34.1189	0.0366815	B9EJ37;A2AAY5;Q8BY34;Q571L4;Q3TDV5;Q5DTZ1
Foxk1	Forkhead box protein K1	2	4	2	74.919	719	0.5884	0.43211	0.48375	-0.765131	-1.21053	-1.04767	-1.00778	0.225363	-22.3624	0.0162637	P42128;Q99LQ5
Pros1	Vitamin K-dependent protein S	3	10	3.33333	74.934	675	0.43991	0.53751	0.57184	-1.18472	-0.895636	-0.806317	-0.962224	0.197795	-20.556	0.0137942	Q3TR66;Q08761;Q3V0M0
L7rn6;l7Rn6	Protein Hikeshi	4	5	1.25	21.618	197	0.67531	0.42332	0.4873	-0.566378	-1.24018	-1.03712	-0.947892	0.345649	-36.465	0.0415784	Q9DD02;Q9DD02-2;D3YU13;G5E8I4
Ifitm3	Interferon-induced transmembrane protein 3	2	4	2	14.954	137	0.43625	0.63432	0.52302	-1.19677	-0.656717	-0.935062	-0.929517	0.270071	-29.0549	0.027005	Q9CQW9;E9Q0C7
Ecscr	Endothelial cell-specific chemotaxis regulator	4	2	0.5	24.919	235	0.41313	0.56156	0.63494	-1.27533	-0.832488	-0.655308	-0.921043	0.319357	-34.6734	0.0378163	G3UVV5;Q3TZW0;Q3TZW0-2;C3RSF3
Alcam	CD166 antigen	6	18	3	61.9	555	0.40816	0.57797	0.64976	-1.29279	-0.790933	-0.622021	-0.901916	0.348886	-38.6828	0.0464322	E9Q4G8;E9Q3Q6;Q54AJ5;Q61490;F6QH25;Q5MPX5
Efhd2	EF-hand domain-containing protein D2	3	11	3.66667	26.8	240	0.45886	0.50525	0.66584	-1.12387	-0.984931	-0.586753	-0.898519	0.278792	-31.028	0.0306246	Q8C845;Q9D8Y0;Q9D4J1
Igfbp4	Insulin-like growth factor-binding protein 4	4	4	1	18.052	161	0.52892	0.56028	0.53418	-0.918879	-0.83578	-0.904602	-0.88642	0.0444328	-5.01261	0.000836492	H3BLB7;Q8BSM9;P47879;H3BJT2
Nuggc		2	2	1	91.268	796	0.48877	0.50873	0.63757	-1.03277	-0.975028	-0.649344	-0.885715	0.206729	-23.3404	0.017679	D3YWJ0;D3YY21
Picalm	Phosphatidylinositol-binding clathrin assembly protein	17	15	0.882353	64.647	597	0.69257	0.53271	0.44723	-0.529968	-0.908578	-1.16091	-0.866486	0.317571	-36.6504	0.041976	Q3TD51;Q570Z8;Q7M6Y3-2;Q7M6Y3-3;Q7M6Y3-5;Q7M6Y3-4;Q7M6Y3-6;Q7M6Y3;Q8BQA2;Q3TWS4;Q3UI39;E9Q9A3;E9QQ05;E9QLK9;Q61548-3;Q61548-2;Q61548
Mapk3	Mitogen-activated protein kinase 3;Mitogen-activated protein kinase	3	17	5.66667	43.066	380	0.70253	0.5002	0.47131	-0.509368	-0.999423	-1.08525	-0.864681	0.310688	-35.9309	0.0404418	Q63844;D3Z3G6;Q3U2H3
Smpd2	Sphingomyelin phosphodiesterase 2	2	7	3.5	47.394	419	0.53539	0.52794	0.59078	-0.901338	-0.921554	-0.759307	-0.860733	0.0884171	-10.2723	0.00349889	Q8C6H6;O70572
B4galt1	Beta-1,4-galactosyltransferase 1;Lactose synthase A protein;N-acetyllactosamine synthase;Beta-N-acetylglucosaminylglycopeptide beta-1,4-galactosyltransferase;Beta-N-acetylglucosaminyl-glycolipid beta-1,4-galactosyltransferase;Processed beta-1,4-galactosyltransferase 1	5	2	0.4	42.959	386	0.68045	0.52927	0.46465	-0.555439	-0.917924	-1.10578	-0.859716	0.279752	-32.54	0.03353	Q3TJS1;Q3U478;P15535-2;P15535;B1AXY5
Mesdc2	LDLR chaperone MESD	3	11	3.66667	25.206	224	0.47868	0.64364	0.56833	-1.06287	-0.635674	-0.815199	-0.837913	0.2145	-25.5993	0.0211535	Q9ERE7;D3YVR4;F6SWV4
Gpx8	Probable glutathione peroxidase 8	1	2	2	24.148	209	0.66256	0.55502	0.48307	-0.593877	-0.849388	-1.0497	-0.830987	0.228466	-27.4933	0.0242821	Q9D7B7
Irs1	Insulin receptor substrate 1	2	11	5.5	130.58	1231	0.5994	0.57847	0.54111	-0.738409	-0.789686	-0.886006	-0.8047	0.0749354	-9.31221	0.0028781	Q543V3;P35569
Fam213a	Redox-regulatory protein FAM213A	8	8	1	25.682	229	0.70633	0.49882	0.55068	-0.501586	-1.00341	-0.860714	-0.788569	0.258573	-32.7902	0.0340214	Q3U125;Q9CYH2;D3YYG8;D3Z398;D3Z252;D3Z0A8;D3Z143;D3YWL4
Col12a1	Collagen alpha-1(XII) chain	8	54	6.75	333.73	3064	0.58549	0.61018	0.54848	-0.772284	-0.712693	-0.866489	-0.783822	0.0775445	-9.89312	0.00324658	E9PX70;Q60847-2;Q60847-5;Q60847;J3KMS9;Q60847-4;Q60847-3;Q3TNZ7
Bola2	BolA-like protein 2	2	7	3.5	10.214	86	0.60142	0.58039	0.56603	-0.733555	-0.784905	-0.82105	-0.779837	0.0439668	-5.63795	0.00105787	Q8BGS2;Q8BGS2-2
Tmem41b	Transmembrane protein 41B	4	2	0.5	9.9022	94	0.68105	0.52319	0.55471	-0.554167	-0.934593	-0.850194	-0.779652	0.199783	-25.6246	0.021194	D6RIR0;D6RFP3;Q8K1A5;D6RDC1
Timm50	Mitochondrial import inner membrane translocase subunit TIM50	1	7	7	39.776	353	0.64084	0.58052	0.53281	-0.641964	-0.784582	-0.908307	-0.778284	0.133283	-17.1253	0.00963476	Q9D880
Fam210a	Protein FAM210A	1	5	5	31.599	273	0.60469	0.66841	0.4983	-0.725732	-0.581195	-1.00491	-0.770614	0.215395	-27.9511	0.0250671	Q8BGY7
Ermp1	Endoplasmic reticulum metallopeptidase 1	5	20	4	100.15	898	0.49503	0.60375	0.68091	-1.01441	-0.727977	-0.554464	-0.765618	0.232273	-30.338	0.0293364	Q3UVK0;Q8K2F9;F6TQS9;Q3UVK0-2;G8JL46
Tomm40	Mitochondrial import receptor subunit TOM40 homolog	2	10	5	37.895	361	0.64152	0.55909	0.57365	-0.640434	-0.838848	-0.801757	-0.760346	0.10549	-13.874	0.00635512	Q9QYA2;Q3UQD0
Ero1l	ERO1-like protein alpha	4	21	5.25	54.084	464	0.57129	0.51234	0.70454	-0.807705	-0.964827	-0.505246	-0.759259	0.233589	-30.7653	0.0301315	Q4FK57;Q8R180;Q4FJZ3;Q3TXL0
Auh	Methylglutaconyl-CoA hydratase, mitochondrial	8	2	0.25	33.395	314	0.52742	0.6284	0.62332	-0.922976	-0.670245	-0.681955	-0.758392	0.142654	-18.8101	0.0115893	Q9JLZ3;Q3TEG5;E9Q6L3;E9QMT1;F6R307;F6RT60;Q9JLZ3-3;Q9JLZ3-2
Ddi2	Protein DDI1 homolog 2	1	7	7	44.59	399	0.54271	0.50871	0.75228	-0.881747	-0.975085	-0.410658	-0.75583	0.302548	-40.0286	0.0494792	A2ADY9
Oat	Ornithine aminotransferase, mitochondrial	4	19	4.75	48.354	439	0.65936	0.58995	0.55016	-0.600862	-0.761335	-0.862077	-0.741425	0.131741	-17.7686	0.0103608	Q3TG75;P29758;Q3UKT3;Q3UJK5
Gja1	Gap junction alpha-1 protein;Gap junction protein	3	8	2.66667	43.004	382	0.6718	0.5247	0.61012	-0.573896	-0.930435	-0.712835	-0.739056	0.17971	-24.3162	0.019145	P23242;Q7TMQ1;Q9CT20
Mtmr12	Myotubularin-related protein 12	2	2	1	59.915	526	0.67373	0.66379	0.48252	-0.569758	-0.591201	-1.05134	-0.737433	0.272062	-36.8932	0.0424989	G3UZ04;Q80TA6
Eif2s3x;Eif2s3y	Eukaryotic translation initiation factor 2 subunit 3, X-linked;Eukaryotic translation initiation factor 2 subunit 3, Y-linked	10	19	1.9	51.105	472	0.66546	0.59348	0.54888	-0.587576	-0.752729	-0.865437	-0.735247	0.139753	-19.0076	0.0118297	Q3UIJ2;Q3TML6;Q9Z0N1;Q3UDF8;Q9CRE9;Q3U5H6;A2AAW9;Q9Z0N2;Q6NY07;Q9CZT2
Oxr1		1	26	26	91.741	832	0.56997	0.65893	0.58055	-0.811042	-0.601803	-0.784508	-0.732451	0.11392	-15.5532	0.00796719	E9Q0A7
Afg3l1	AFG3-like protein 1	2	9	4.5	87.046	789	0.70127	0.61771	0.50371	-0.511958	-0.694998	-0.989335	-0.732097	0.240841	-32.8974	0.034233	Q920A7;Q920A7-2
Golim4	Golgi integral membrane protein 4	3	10	3.33333	79.904	683	0.5147	0.68733	0.62814	-0.958196	-0.540925	-0.670842	-0.723321	0.213528	-29.5205	0.0278413	D3YVW2;Q8BXA1;F6RUD1
Iqgap1	Ras GTPase-activating-like protein IQGAP1	13	93	7.15385	188.74	1657	0.759	0.53483	0.55183	-0.397828	-0.902848	-0.857704	-0.71946	0.279454	-38.8422	0.0467892	Q9JKF1;Q80UW7;Q6ZQK2;Q8CGH5;Q05CQ4;Q3TU98;Q8CDT3;Q3TPD2;Q3TR56;Q8BPA6;Q8CDW9;Q9D408;Q8CC64
Smim4	Small integral membrane protein 4	1	2	2	9.7463	80	0.51986	0.70258	0.616	-0.943805	-0.509266	-0.698998	-0.717356	0.217851	-30.3685	0.029393	Q8C1Q6
mt-Cytb;cytb;Cytb;CYTB;Mt-Cyb	Cytochrome b	60	2	0.0333333	11.272	100	0.66242	0.56384	0.60483	-0.594182	-0.826642	-0.725398	-0.715408	0.116552	-16.2917	0.00873157	Q9TET3;Q3V2T7;Q5VI45;C4PAV8;B0LAD5;E3VQ38;G9B4I2;G9B4I1;G9B4H2;G9B4G5;G9B4G3;H8Y1I5;B3Y998;Q6VPW4;E1B2C8;A8DUU6;E3VW67;E3VW63;E3VW62;E3VW59;E3VW57;E3VW53;E3VW52;E3VW51;Q36290;L0L4R1;L0L4K0;L0L1W8;A8DUS7;A8DUR3;Q9TDS6;Q5WA17;Q5WA16;Q5WA15;Q401Y0;Q401X8;Q401X6;Q401X2;Q401W3;Q401V6;Q401V0;Q401U1;B1P8W3;R9TNV1;Q9TEY3;Q8WA48;Q8W8Y4;Q7JCZ6;Q7JCZ3;Q7HCG8;Q71EK3;Q71EK1;Q71EJ7;Q71EJ5;Q71EJ4;Q71EJ0;Q3V2F9;…
Uqcrq	Cytochrome b-c1 complex subunit 8	1	3	3	9.7681	82	0.65788	0.60465	0.56868	-0.604104	-0.725828	-0.814311	-0.714747	0.105541	-14.7662	0.0071897	Q9CQ69
Sdcbp		1	8	8	32.255	298	0.73637	0.59332	0.52519	-0.441497	-0.753118	-0.929089	-0.707901	0.246921	-34.8806	0.0382439	Q3UC68
Setd7	Histone-lysine N-methyltransferase SETD7	1	5	5	40.506	366	0.58954	0.72487	0.53739	-0.762338	-0.464206	-0.895959	-0.707501	0.221038	-31.2421	0.0310293	Q8VHL1
Uqcr10	Cytochrome b-c1 complex subunit 9	2	3	1.5	7.4454	64	0.59114	0.60599	0.64449	-0.758428	-0.722634	-0.63377	-0.704944	0.0641842	-9.10486	0.00275188	Q5NCJ9;Q8R1I1
Golph3	Golgi phosphoprotein 3	3	4	1.33333	33.752	298	0.53492	0.69552	0.62123	-0.902605	-0.523836	-0.686801	-0.704414	0.189998	-26.9725	0.0234025	Q9CRA5;Q3TIL4;Q05BZ0
Rnmt	mRNA cap guanine-N7 methyltransferase	6	14	2.33333	53.291	465	0.69936	0.55637	0.59864	-0.515893	-0.845883	-0.740239	-0.700672	0.168516	-24.0506	0.0187408	Q9D0L8;Q9D0L8-3;Q9D0L8-2;D3YYS7;D3Z478;D3Z4K1
		2	3	1.5	7.3757	63	0.66388	0.52028	0.68096	-0.591006	-0.94264	-0.554358	-0.696001	0.21438	-30.8017	0.0301995	J3QNB4;P17665
Qtrt1	Queuine tRNA-ribosyltransferase	1	6	6	44.092	403	0.51118	0.74346	0.63528	-0.968097	-0.427673	-0.654535	-0.683435	0.271368	-39.7065	0.0487432	Q9JMA2
Grpel2	GrpE protein homolog;GrpE protein homolog 2, mitochondrial	3	5	1.66667	25.001	224	0.58231	0.6216	0.66754	-0.780141	-0.685942	-0.583074	-0.683052	0.0985652	-14.4301	0.0068695	Q3UYQ9;Q0VB85;O88396
Clptm1	Cleft lip and palate transmembrane protein 1 homolog	1	7	7	75.29	664	0.59143	0.67693	0.61258	-0.757721	-0.562921	-0.70703	-0.675891	0.101064	-14.9527	0.00737049	Q8VBZ3
Uqcrc2	Cytochrome b-c1 complex subunit 2, mitochondrial	1	18	18	48.234	453	0.72332	0.55592	0.61103	-0.467294	-0.847051	-0.710685	-0.67501	0.192375	-28.4997	0.0260222	Q9DB77
Ncoa5	Nuclear receptor coactivator 5	5	4	0.8	31.554	299	0.55858	0.65603	0.67269	-0.840164	-0.608166	-0.571986	-0.673439	0.145517	-21.6081	0.0152095	B7ZC23;Q69ZE0;Q8BX12;Q91W39;B7ZC24
Eif2s2	Eukaryotic translation initiation factor 2 subunit 2	3	17	5.66667	38.092	331	0.65641	0.59808	0.63593	-0.607331	-0.74159	-0.65306	-0.667327	0.0682569	-10.2284	0.00346921	Q3ULL5;Q99L45;E0CXJ3
Rad21	Double-strand-break repair protein rad21 homolog	6	11	1.83333	72.022	635	0.63374	0.65415	0.60305	-0.658037	-0.612307	-0.72965	-0.666665	0.0591458	-8.87189	0.0026134	A1L367;A1L366;Q61550;Q3UTE4;Q3TG35;Q6ZQJ6
Acsl4	Long-chain-fatty-acid--CoA ligase 4	4	12	3	74.338	670	0.68211	0.60023	0.61121	-0.551924	-0.736413	-0.71026	-0.666199	0.0998253	-14.9843	0.00740133	Q91YN3;Q9QUJ7-2;Q9QUJ7;Q8BW44
Timm8a1	Mitochondrial import inner membrane translocase subunit Tim8 A	2	3	1.5	11.042	97	0.56845	0.62278	0.7091	-0.814895	-0.683205	-0.495939	-0.66468	0.160283	-24.1143	0.0188373	Q9WVA2;Q4FZG7
Urod	Uroporphyrinogen decarboxylase	1	7	7	40.691	367	0.63653	0.68713	0.57698	-0.6517	-0.541345	-0.793407	-0.66215	0.126355	-19.0826	0.0119215	P70697
Inppl1	Phosphatidylinositol 3,4,5-trisphosphate 5-phosphatase 2	1	21	21	138.97	1257	0.60528	0.61685	0.68458	-0.724325	-0.697008	-0.546709	-0.656014	0.0956415	-14.5792	0.00701066	Q6P549
Chrd		2	2	1	64.878	605	0.61242	0.54477	0.76615	-0.707407	-0.876281	-0.384301	-0.655996	0.249987	-38.1079	0.0451537	A2CG33;S4R1K6
Mroh1		7	15	2.14286	180.82	1631	0.70877	0.60695	0.60463	-0.496611	-0.72035	-0.725876	-0.647612	0.1308	-20.1973	0.0133265	G3XA21;E0CZ22;D3Z624;Q80T84;E9PYI5;Q8BZ35;F6UUF6
Afg3l2	AFG3-like protein 2	4	24	6	88.748	795	0.68318	0.58124	0.67232	-0.549662	-0.782794	-0.57278	-0.635079	0.128446	-20.2253	0.0133627	Q3UDQ7;Q8JZQ2;Q3U7C0;Q8R5F1
Yipf6	Protein YIPF6	2	2	1	21.781	198	0.65042	0.65356	0.62821	-0.620556	-0.613608	-0.670681	-0.634949	0.0311396	-4.90428	0.000800768	B1AV66;Q8BR70
Mmgt1	Membrane magnesium transporter 1	1	3	3	14.677	131	0.63196	0.66424	0.64506	-0.662095	-0.590223	-0.632495	-0.628271	0.0361214	-5.74933	0.00110001	Q8K273
Cd81	CD81 antigen	2	5	2.5	25.828	236	0.54266	0.67783	0.74575	-0.88188	-0.561005	-0.423236	-0.62204	0.235335	-37.8327	0.0445467	Q3UWG5;P35762
Cox7a2l	Cytochrome c oxidase subunit 7A-related protein, mitochondrial	5	3	0.6	12.399	111	0.61434	0.61999	0.72042	-0.702891	-0.689683	-0.47309	-0.621888	0.129032	-20.7484	0.0140482	Q3UDK5;Q99KD6;E9PZS8;Q61387;Q3U7R2
Urm1	Ubiquitin-related modifier 1	1	2	2	11.323	101	0.62035	0.6157	0.73036	-0.688846	-0.699701	-0.45332	-0.613956	0.13922	-22.6759	0.0167114	Q9D2P4
Tomm20	Mitochondrial import receptor subunit TOM20 homolog	2	3	1.5	16.284	145	0.56827	0.69122	0.71106	-0.815352	-0.532783	-0.491957	-0.613364	0.176114	-28.7127	0.0263974	Q4KL41;Q9DCC8
Akap13		10	22	2.2	306	2794	0.71567	0.58215	0.67771	-0.482634	-0.780537	-0.56126	-0.608144	0.154386	-25.3865	0.0208142	E9Q474;E9Q394;Q3UEI5;F6VCM8;F6RPP1;Q924X9;Q3TR80;Q3TA34;Q3T998;F7CVS3
Gsta4	Glutathione S-transferase A4	2	8	4	25.564	222	0.56831	0.70898	0.70142	-0.81525	-0.496183	-0.51165	-0.607694	0.179915	-29.6061	0.0279963	P24472;F6SC55
Hspb8	Heat shock protein beta-8	1	4	4	21.533	196	0.5898	0.63742	0.76122	-0.761702	-0.649684	-0.393615	-0.601667	0.188683	-31.3601	0.0312531	Q9JK92
Adprh	[Protein ADP-ribosylarginine] hydrolase	3	6	2	40.068	362	0.71229	0.62562	0.64337	-0.489463	-0.676641	-0.636279	-0.600795	0.0985052	-16.3958	0.00884209	Q3U5N4;P54923;Q9CTF5
Ifi47		3	5	1.66667	46.784	420	0.64386	0.74263	0.61257	-0.635181	-0.429284	-0.707053	-0.590506	0.144173	-24.4151	0.0192966	Q61635;Q3U0K0;Q99M59
Pbrm1	Protein polybromo-1	15	21	1.4	182.12	1582	0.74844	0.55645	0.7036	-0.418041	-0.845676	-0.507173	-0.590297	0.22561	-38.2198	0.0454015	E9Q7L3;D3Z1W6;E9Q7L2;D3Z1N4;E9Q4Y5;F8VQD1;Q8BSQ9-2;Q8BSQ9;D3YYF2;F6THL5;D3Z3R4;D6RIL0;D6RI94;Q9D7L7;Q8R134
Lman1	Protein ERGIC-53	3	13	4.33333	61.273	547	0.64301	0.68276	0.68236	-0.637087	-0.55055	-0.551395	-0.579677	0.0497201	-8.57721	0.0024433	Q3U944;Q9D0F3;D3Z5B9
Ablim1	Actin-binding LIM protein 1	21	16	0.761905	74.087	658	0.7274	0.58369	0.72326	-0.459179	-0.776726	-0.467414	-0.567773	0.181005	-31.8799	0.0322478	Q3UP03;E9Q9C7;E9Q9C0;E9Q9C1;E9Q9C2;E9QK41;Q8K4G5-2;Q8K4G5;E9Q9D1;E9Q9D2;E9Q9Q7;E9Q030;E9Q9C4;B9EIV0;Q8K4G5-3;Q8K4G5-4;Q8K278;Q3TAG5;Q9EPW6;F6YHE5;Q8K4G5-5
Clpb	Caseinolytic peptidase B protein homolog	10	9	0.9	67.574	598	0.66182	0.65016	0.72889	-0.595489	-0.621133	-0.456227	-0.557616	0.0887371	-15.9136	0.00833607	Q3UGS9;Q3URM1;Q3U3U6;Q8CCN6;Q60649;Q3TXD4;E9PY58;D3Z7V2;D3YZF1;Q9DA85
Impa2	Inositol monophosphatase 2	5	5	1	28.044	256	0.78141	0.64523	0.62208	-0.355848	-0.632115	-0.684828	-0.557597	0.176696	-31.6889	0.0318808	Q924A9;Q3U3B7;Q3TAU6;Q3TC14;Q91UZ5
Ces2g		7	11	1.57143	62.734	560	0.71029	0.66643	0.66666	-0.49352	-0.585475	-0.584977	-0.554657	0.052947	-9.5459	0.0030237	Q8R097;E9PV38;D3YWM6;Q91WG0;Q8R1G9;Q8R0L2;Q8K033
Ubfd1	Ubiquitin domain-containing protein UBFD1	1	3	3	40.143	368	0.66678	0.63858	0.74382	-0.584717	-0.647061	-0.426975	-0.552918	0.113437	-20.516	0.0137417	Q78JW9
Ddx56	Probable ATP-dependent RNA helicase DDX56	4	4	1	61.179	546	0.73341	0.67667	0.64067	-0.447308	-0.563476	-0.642347	-0.551043	0.0981118	-17.8047	0.0104023	Q8BK66;Q5SVX3;Q9D0R4;Q5SVX2
Plaur	Urokinase plasminogen activator surface receptor	4	3	0.75	35.428	327	0.68295	0.73737	0.63192	-0.550148	-0.439539	-0.662186	-0.550625	0.111324	-20.2178	0.013353	Q545X5;Q3U2D1;P35456;P35456-2
Zfand6	AN1-type zinc finger protein 6	1	4	4	24.001	223	0.64084	0.75387	0.65891	-0.641964	-0.407612	-0.601847	-0.550474	0.125338	-22.769	0.0168455	Q9DCH6
Bcap29	B-cell receptor-associated protein 29	2	3	1.5	27.964	240	0.5867	0.77222	0.70422	-0.769305	-0.372916	-0.505902	-0.549374	0.201739	-36.7215	0.0421289	Q542A1;Q61334
Trmt6	tRNA (adenine(58)-N(1))-methyltransferase non-catalytic subunit TRM6	3	7	2.33333	55.518	497	0.63029	0.72336	0.70893	-0.665912	-0.467214	-0.496285	-0.543137	0.107315	-19.7584	0.0127645	Q8CE96;Q8CE96-3;Q8CE96-4
Arhgef1	Rho guanine nucleotide exchange factor 1	8	12	1.5	104.63	939	0.81632	0.64783	0.6153	-0.292793	-0.626313	-0.700638	-0.539915	0.217216	-40.2315	0.0499451	Q6KAM6;E9PUF7;Q61210-2;Q61210;Q61210-5;Q61210-4;Q61210-3;F6ZN61
Qrich1	Glutamine-rich protein 1	5	3	0.6	86.528	777	0.60017	0.74856	0.72475	-0.736557	-0.41781	-0.464445	-0.539604	0.172153	-31.9035	0.0322934	G3X8R5;Q922W2;Q8BUN3;Q3UA37;Q8BMY0
Tpx2	Targeting protein for Xklp2	2	20	10	80.09	695	0.60259	0.76807	0.707	-0.730751	-0.38069	-0.500218	-0.53722	0.17794	-33.1223	0.0346785	Q9CT36;A2APB8
Atp8;mt-Atp8;ATP8;Mtatp8	ATP synthase protein 8	8	2	0.25	7.7662	67	0.70151	0.72294	0.65074	-0.511464	-0.468052	-0.619847	-0.533121	0.0781803	-14.6646	0.00709223	Q7JD02;Q7JCZ0;Q5GA80;D2J4F9;A3R456;A3R404;A3E4B1;P03930
Eftud1	Elongation factor Tu GTP-binding domain-containing protein 1	2	12	6	125.78	1127	0.61633	0.72881	0.7446	-0.698225	-0.456385	-0.425462	-0.526691	0.149355	-28.3573	0.0257728	Q8C0D5;D3Z1V3
Rrm2	Ribonucleoside-diphosphate reductase subunit M2	4	14	3.5	45.099	390	0.59631	0.71238	0.79357	-0.745866	-0.489281	-0.333571	-0.522906	0.208194	-39.8148	0.0489902	Q3THV8;P11157;D3Z0D8;F6RUC3
Uqcrfs1	Cytochrome b-c1 complex subunit Rieske, mitochondrial;Cytochrome b-c1 complex subunit 11	1	9	9	29.367	274	0.63519	0.71914	0.74563	-0.65474	-0.475655	-0.423468	-0.517955	0.121299	-23.4189	0.017795	Q9CR68
Cox5b	Cytochrome c oxidase subunit 5B, mitochondrial	2	4	2	13.847	129	0.7734	0.59731	0.75149	-0.370713	-0.743448	-0.412174	-0.508779	0.204284	-40.1519	0.0497621	Q9D881;P19536
Rpl22l1	60S ribosomal protein L22-like 1	3	3	1	14.467	122	0.66161	0.7135	0.73579	-0.595947	-0.487015	-0.442634	-0.508532	0.0788889	-15.5131	0.0079266	Q0VBA4;Q9D7S7-2;Q9D7S7
Aldoa	Fructose-bisphosphate aldolase A	7	28	4	39.355	364	0.65648	0.76725	0.69133	-0.607177	-0.382231	-0.532554	-0.507321	0.114576	-22.5845	0.0165804	Q5FWB7;P05064;A6ZI44;Q6NY00;D3YWI1;D3YV98;D3Z510
Echs1	Enoyl-CoA hydratase, mitochondrial	3	8	2.66667	31.474	290	0.69595	0.79093	0.63266	-0.522944	-0.338378	-0.660498	-0.507273	0.161631	-31.8626	0.0322146	Q8BH95;F6T930;Q8BU95
Sco2	Protein SCO2 homolog, mitochondrial	2	3	1.5	28.944	255	0.66152	0.73325	0.72524	-0.596143	-0.447623	-0.46347	-0.502412	0.0815595	-16.2336	0.00867024	Q8VCL2;Q9D6E8
Nradd	Death domain-containing membrane protein NRADD	3	4	1.33333	24.727	228	0.60716	0.74835	0.77556	-0.719851	-0.418215	-0.36669	-0.501585	0.190771	-38.0337	0.0449897	Q8CJ26;Q9CVM2;Q8CHQ4
Gne	Bifunctional UDP-N-acetylglucosamine 2-epimerase/N-acetylmannosamine kinase;UDP-N-acetylglucosamine 2-epimerase (hydrolyzing);N-acetylmannosamine kinase	11	18	1.63636	79.198	722	0.73068	0.71079	0.68047	-0.452688	-0.492505	-0.555397	-0.500197	0.0517843	-10.3528	0.00355364	Q3TCI8;Q3UW64;Q91WG8;G3UX23;G3UYD5;G3UZ98;G3UWV5;F6WD11;F6SHH4;F7BWW0;G3UX49
UPREGULATED
G6pd2	Glucose-6-phosphate 1-dehydrogenase;Glucose-6-phosphate 1-dehydrogenase 2	3	12	4	59.15	513	1.4415	1.4037	1.3986	0.527571	0.489235	0.483983	0.500263	0.0237946	4.75642	0.000753266	G3UWD6;P97324;A0FF38
Pkm	Pyruvate kinase PKM	1	43	43	57.844	531	1.6572	1.3166	1.3021	0.728748	0.396817	0.38084	0.502135	0.196415	39.1159	0.0474047	P52480
GAPDH;Gapdh	Glyceraldehyde-3-phosphate dehydrogenase	4	21	5.25	35.81	333	1.651	1.3584	1.2849	0.72334	0.441908	0.361656	0.508968	0.189938	37.3183	0.0434208	D2KHZ9;P16858;S4R257;Q6IWE3
Ttc9c	Tetratricopeptide repeat protein 9C	2	3	1.5	19.997	171	1.2395	1.4651	1.5994	0.309758	0.550999	0.677531	0.512763	0.186844	36.4387	0.0415221	Q810A3;Q6P3Y6
Rtn3	Reticulon-3	3	4	1.33333	25.428	237	1.2811	1.5087	1.5051	0.357383	0.593306	0.589859	0.513516	0.135226	26.3334	0.0223431	Q9ES97-3;Q9ES97-4;Q9ES97-5
Gipc2	PDZ domain-containing protein GIPC2	1	13	13	34.118	314	1.5382	1.4931	1.2874	0.621243	0.578311	0.36446	0.521338	0.137545	26.3832	0.0224249	Q9Z2H7
Tnxb		9	73	8.11111	435.47	4006	1.3992	1.5262	1.3935	0.484602	0.609944	0.478713	0.52442	0.0741247	14.1346	0.00659378	O35452;E9Q2T3;Q3TAQ2;Q62308;A1L0S4;Q8CH41;A2ACU7;Q3ULU4;Q8CH40
Wdr33	pre-mRNA 3 end processing protein WDR33	8	6	0.75	145.27	1330	1.7111	1.2938	1.3669	0.774924	0.371615	0.450908	0.532482	0.213671	40.1274	0.0497058	Q8K4P0;Q8K1G7;Q6P236;D3YX80;Q9D1P6;Q8BRC5;Q3TSL0;Q8VE87
Endod1	Endonuclease domain-containing 1 protein	3	4	1.33333	64.639	591	1.5023	1.5845	1.3083	0.587173	0.664028	0.387693	0.546298	0.14263	26.1084	0.0219754	Q69ZY2;Q8C522;Q3UQH3
Aars	Alanine--tRNA ligase, cytoplasmic	6	42	7	106.88	968	1.4524	1.4761	1.461	0.538439	0.56179	0.546956	0.549062	0.0118174	2.15228	0.000154375	Q3UD67;Q8BGQ7;Q6XMP4;Q3TZ32;Q6PDM7;Q8R346
Ptms		4	6	1.5	23.158	211	1.2465	1.5459	1.6325	0.317883	0.628447	0.707083	0.551138	0.205795	37.3401	0.0434682	Q66JR8;Q80WS9;Q8VDQ2;Q9D0J8
Ephx1	Epoxide hydrolase 1	6	31	5.16667	52.576	455	1.5009	1.5652	1.3433	0.585828	0.646347	0.425782	0.552652	0.113964	20.6213	0.0138801	Q9D379;E9PWK1;Q8K2W5;Q6PEV0;F6YTS6;D3Z4M3
Snx9	Sorting nexin;Sorting nexin-9	4	19	4.75	66.545	595	1.3367	1.5812	1.5073	0.418676	0.66102	0.591967	0.557221	0.124852	22.4063	0.016326	Q3U1P2;Q3TZU7;Q91VH2;Q9CZK0
Eef1d		1	11	11	61.391	552	1.4377	1.4896	1.5027	0.523763	0.574925	0.587557	0.562082	0.0337808	6.00995	0.00120181	F6ZFU0
Pon2	Serum paraoxonase/arylesterase 2	2	7	3.5	39.617	354	1.5887	1.3528	1.4986	0.667847	0.435949	0.583615	0.56247	0.117386	20.8698	0.0142095	Q62086;Q8VDG8
Spg20	Spartin	6	6	1	72.654	671	1.362	1.5336	1.5484	0.445727	0.616922	0.630778	0.564476	0.103073	18.2599	0.0109322	Q3TVW1;Q8R1X6;D3Z3F8;Q8R1X6-2;D3Z1M5;D3Z2D6
Tnx;Tnxb		2	72	36	447.27	4114	1.4504	1.5098	1.4845	0.536451	0.594357	0.569977	0.566928	0.0290734	5.12824	0.000875476	O54796;Q3V5L4
Zfyve16	Zinc finger FYVE domain-containing protein 16	2	6	3	166.67	1528	1.3015	1.5103	1.6607	0.380175	0.594835	0.731791	0.568934	0.177233	31.1518	0.0308584	Q80U44;Q3TD11
mKIAA0920;Akap2;Palm2Akap2	A-kinase anchor protein 2	12	11	0.916667	87.934	799	1.6335	1.6133	1.24	0.707966	0.690015	0.31034	0.56944	0.224567	39.4364	0.0481292	Q99L95;Q69ZV5;A2API8;F7AA26;O54931-3;O54931-2;O54931;Q8C9L6;O54931-5;O54931-4;A2APJ1;A2API9
Prdx5	Peroxiredoxin-5, mitochondrial	8	15	1.875	20.713	199	1.3657	1.5408	1.5689	0.449641	0.62368	0.649753	0.574358	0.108792	18.9415	0.0117491	Q3UWS9;Q3U7H9;P99029;P99029-2;G3UZJ4;H3BJQ7;Q9D6X2;Q9JHL8
Ogfod1	Prolyl 3-hydroxylase OGFOD1	4	2	0.5	61.159	530	1.6039	1.2946	1.6035	0.681584	0.372506	0.681224	0.578438	0.178342	30.8317	0.0302558	D3YTU2;Q3U0K8-2;Q3U0K8-3;Q3U0K8
Tpd52	Tumor protein D52	9	10	1.11111	26.927	247	1.2827	1.5896	1.6368	0.359184	0.668664	0.710878	0.579575	0.192028	33.1326	0.0346989	F8WHQ1;Q62393-3;E9PUA7;Q62393-2;Q62393;D3Z637;D3Z125;D3Z7X7;D3Z2U2
Cmbl	Carboxymethylenebutenolidase homolog	3	11	3.66667	27.902	245	1.575	1.5574	1.3656	0.655352	0.63914	0.449535	0.581342	0.114436	19.6848	0.0126713	Q8R1G2;E0CXH4;E0CXT6
Casp7	Caspase-7;Caspase-7 subunit p20;Caspase-7 subunit p11;Caspase-7, N-terminally processed	3	9	3	34.06	303	1.4511	1.7813	1.3175	0.537147	0.832931	0.397803	0.589293	0.222201	37.7064	0.0442691	Q4FJQ4;P97864;Q8C4M5
Syne2		7	12	1.71429	189.34	1644	1.5388	1.6001	1.3845	0.621806	0.678162	0.469365	0.589778	0.10802	18.3154	0.0109977	F6W8R9;Q76KB5;Q6PI66;F7BX34;D5FT67;D3YVK9;Q8K147
Acot7	Cytosolic acyl coenzyme A thioester hydrolase	1	11	11	37.555	338	1.2881	1.576	1.7032	0.365245	0.656268	0.768248	0.596587	0.208025	34.8691	0.0382202	Q91V12-2
Esd	S-formylglutathione hydrolase	8	14	1.75	32.829	295	1.4874	1.557	1.4993	0.572793	0.638769	0.584289	0.598617	0.0352446	5.88767	0.00115349	H3BKH6;Q9R0P3;H3BJP2;H3BLJ9;H3BJL6;H3BK43;H3BJC6;H3BL99
Cfl2	Cofilin-2	2	7	3.5	18.709	166	1.356	1.6592	1.5433	0.439357	0.730488	0.626019	0.598621	0.147486	24.6377	0.0196397	Q3UHW9;P45591
Tbc1d8b	TBC1 domain family member 8B	2	5	2.5	127.47	1110	1.4009	1.7449	1.4693	0.486354	0.803144	0.555129	0.614876	0.166632	27.1001	0.0236168	B9EKQ1;A3KGB4
S100a10	Protein S100-A10	3	5	1.66667	11.213	97	1.3073	1.7177	1.6106	0.38659	0.780478	0.687598	0.618222	0.205905	33.3059	0.035044	Q3UF30;Q3TC45;P08207
Anxa3	Annexin;Annexin A3	6	24	4	36.356	323	1.7425	1.5282	1.3658	0.801159	0.611833	0.449746	0.620913	0.175882	28.3264	0.0257188	Q8C1X9;Q3U737;O35639;Q3TLP4;Q3TFK4;Q3TET3
Carhsp1	Calcium-regulated heat stable protein 1	5	4	0.8	16.062	148	1.3531	1.6183	1.6627	0.436268	0.694479	0.733528	0.621425	0.161535	25.9942	0.0217899	Q5M9P7;Q9CR86;Q3U434;Q3UD53;J3QPI4
Pgm2;Pgm1	Phosphoglucomutase-1	8	27	3.375	61.383	562	1.3222	1.673	1.6494	0.40294	0.742437	0.721941	0.62244	0.190368	30.5842	0.0297933	Q5RJV4;Q7TNU0;Q66JR7;Q9D0F9;Q3U6X6;A2CEK3;Q99JW6;B0LAB9
Ccdc124	Coiled-coil domain-containing protein 124	1	8	8	25.345	217	1.5982	1.5139	1.5098	0.676448	0.59827	0.594357	0.623025	0.0463069	7.43259	0.00183637	Q9D8X2
Gstm1	Glutathione S-transferase Mu 1	4	19	4.75	25.97	218	1.6918	1.548	1.4123	0.758559	0.630405	0.498047	0.629004	0.130262	20.7092	0.0139963	P10649;A2AE89;F6WHQ7;E9QAC8
Ndrg1	Protein NDRG1	15	10	0.666667	43.008	394	1.3419	1.4651	1.882	0.424277	0.550999	0.912267	0.629181	0.253215	40.2451	0.0499764	Q545R3;Q3TSR4;Q3TD08;B7ZWC0;Q62433;E9Q5I8;E9Q3F9;E9PVF3;F6VLR8;E9Q514;E9Q147;E9Q0J8;E9PZC7;E9Q7G8;E9Q7V2
Acot13	Acyl-coenzyme A thioesterase 13;Acyl-coenzyme A thioesterase 13, N-terminally processed	2	4	2	15.183	140	1.6158	1.5185	1.5187	0.692249	0.602647	0.602837	0.632577	0.0516768	8.16925	0.00221716	Q4VA32;Q9CQR4
Arhgef12	Rho guanine nucleotide exchange factor 12	2	7	3.5	172.47	1544	1.6566	1.4002	1.6141	0.728225	0.485633	0.69073	0.634863	0.13059	20.5697	0.0138123	F8VQN6;Q8R4H2
Zfpl1	Zinc finger protein-like 1	6	7	1.16667	34.155	310	1.3414	1.5295	1.8255	0.42374	0.61306	0.868292	0.63503	0.223089	35.1304	0.0387621	Q9DB43;E0CXM9;E0CZD9;F6SG70;E0CX79;E0CXR3
Naa30	N-alpha-acetyltransferase 30	5	3	0.6	39.759	366	1.4581	1.4983	1.7148	0.54409	0.583327	0.77804	0.635152	0.12529	19.726	0.0127235	E9QMB7;Q8CES0;B7ZWG0;B2RXP7;Q8CES0-2
Nagk	N-acetyl-D-glucosamine kinase	4	9	2.25	37.268	343	1.3515	1.7842	1.5615	0.434562	0.835277	0.642933	0.63759	0.200411	31.4326	0.0313911	Q3U2G9;Q9QZ08;Q9D997;D3YXG2
Lamb1	Laminin subunit beta-1	11	24	2.18182	202.44	1834	1.311	1.671	1.7201	0.390668	0.740712	0.782492	0.637957	0.215176	33.7288	0.035892	Q3UHL7;E9QN70;B9EKB0;P02469;Q9CRX6;Q8K271;Q0V927;E9PYT5;Q3UR38;Q3TNZ8;Q7M098
Pgam1	Phosphoglycerate mutase 1	3	20	6.66667	28.832	254	1.2933	1.7348	1.6989	0.371057	0.794769	0.764601	0.643476	0.236403	36.7385	0.0421654	Q3U7Z6;Q9DBJ1;Q6NWV5
Gbe1	1,4-alpha-glucan-branching enzyme	5	21	4.2	80.336	702	1.6185	1.5174	1.5685	0.694657	0.601601	0.649386	0.648548	0.0465336	7.17504	0.00171164	F6ZHD8;Q9D6Y9;Q8C7E6;G3UW30;Q8BT78
Shc1	SHC-transforming protein 1	7	7	1	62.607	579	1.5074	1.6394	1.5672	0.592062	0.713168	0.648189	0.65114	0.0606067	9.30778	0.00287538	P98083;P98083-2;P98083-3;D3Z2I8;D3Z5U6;D3YXZ9;Q8BMC3
Col6a1	Collagen alpha-1(VI) chain	2	3	1.5	108.49	1025	1.2925	1.7028	1.7619	0.370164	0.767909	0.817132	0.651735	0.245086	37.6052	0.0440473	Q04857;Q8C6Y0
Gale	UDP-glucose 4-epimerase	1	6	6	38.224	347	1.4924	1.5221	1.7187	0.577634	0.606063	0.781318	0.655005	0.11031	16.841	0.00932203	Q8R059
Nt5dc1	5-nucleotidase domain-containing protein 1	5	4	0.8	22.542	201	1.7167	1.5995	1.4359	0.779638	0.677621	0.521955	0.659738	0.129769	19.6697	0.0126524	E9QN01;Q05AG7;Q8C5P5-3;Q8C5P5-2;Q8C5P5
Cd2ap	CD2-associated protein	2	36	18	70.431	637	1.327	1.6479	1.8229	0.408168	0.720629	0.866235	0.665011	0.234044	35.1939	0.0388943	B2RRE8;Q9JLQ0
Syap1	Synapse-associated protein 1	3	13	4.33333	41.292	365	1.4889	1.7273	1.553	0.574247	0.788519	0.635058	0.665941	0.110424	16.5816	0.00904091	Q3U3B9;Q9D5V6;Q3TTE4
Gm3839	Glyceraldehyde-3-phosphate dehydrogenase	10	21	2.1	35.812	333	1.7925	1.5991	1.3995	0.841973	0.67726	0.484911	0.668048	0.178709	26.7509	0.0230328	S4R1W1;Q3TUZ9;Q4VBD1;S4R1W8;S4R1N5;Q2VWQ4;Q8CEV2;S4R2G5;Q64467;Q8BJ40
Pcbd1	Pterin-4-alpha-carbinolamine dehydratase	1	6	6	11.985	104	1.4187	1.8494	1.5585	0.50457	0.887057	0.640158	0.677262	0.193925	28.6336	0.0262578	P61458
Ostf1	Osteoclast-stimulating factor 1	1	6	6	23.782	215	1.4232	1.6995	1.7159	0.509138	0.76511	0.778965	0.684405	0.151943	22.2008	0.016035	Q62422
Tpi1	Triosephosphate isomerase	2	18	9	32.191	299	1.4349	1.7341	1.6724	0.52095	0.794187	0.74192	0.685686	0.145039	21.1524	0.0145886	P17751;H7BXC3
Adh1	Alcohol dehydrogenase 1	2	3	1.5	39.771	375	1.3231	1.815	1.7426	0.403922	0.85997	0.801241	0.688378	0.24809	36.0398	0.0406724	Q3UKA4;P00329
Rin1	Ras and Rab interactor 1	1	18	18	83.013	763	1.5764	1.6724	1.6294	0.656634	0.74192	0.704341	0.700965	0.0427433	6.09778	0.00123713	Q921Q7
Rab32	Ras-related protein Rab-32	3	2	0.666667	25.038	223	1.7948	1.7403	1.4023	0.843823	0.799336	0.487795	0.710318	0.19399	27.3103	0.0239714	Q3TW01;Q0PD23;Q9CZE3
S100a6	Protein S100;Protein S100-A6	2	6	3	10.051	89	1.423	1.7842	1.7373	0.508936	0.835277	0.796847	0.713687	0.178358	24.991	0.02019	Q545I9;P14069
Cfl1	Cofilin-1	4	16	4	18.559	166	1.536	1.6623	1.8123	0.619178	0.733181	0.857822	0.736727	0.119361	16.2016	0.00863651	Q544Y7;P18760;F8WGL3;Q9CX22
Dak	Bifunctional ATP-dependent dihydroxyacetone kinase/FAD-AMP lyase (cyclizing);ATP-dependent dihydroxyacetone kinase;FAD-AMP lyase (cyclizing)	2	5	2.5	59.69	578	1.813	1.7832	1.4384	0.858379	0.834469	0.524465	0.739104	0.186267	25.2017	0.0205215	Q8VC30;Q3UTZ4
Col1a1	Collagen alpha-1(I) chain	6	14	2.33333	117.82	1225	1.4226	1.6421	2.0033	0.50853	0.715542	1.00238	0.74215	0.247997	33.416	0.035264	P11087-2;P11087;Q99LL6;Q60785;CON__Q862S4;Q61022
Capns1	Calpain small subunit 1	3	9	3	25.31	241	1.4775	1.811	1.7894	0.563158	0.856787	0.839476	0.75314	0.164757	21.876	0.0155801	D3YW48;O88456;Q9D7J7
Gsn	Gelsolin	7	28	4	80.762	731	1.6821	1.7528	1.6268	0.750263	0.809661	0.702037	0.753987	0.0539088	7.14983	0.00169966	Q6PAC1;P13020-2;Q3UCW8;Q3U9Q8;P13020;Q3TGJ9;A6PWS5
Aldh1a1	Retinal dehydrogenase 1	4	35	8.75	54.467	501	1.8692	1.77	1.4523	0.902421	0.823749	0.53834	0.754837	0.191574	25.3795	0.020803	P24549;G3UWP3;Q3UIA4;Q9JHW9
Inf2	Inverted formin-2	3	29	9.66667	138.36	1271	1.6811	1.6886	1.6996	0.749406	0.755828	0.765195	0.756809	0.00794051	1.04921	3.66926e-05	E9QLA5;Q0GNC1;Q0GNC1-3
Vamp5	Vesicle-associated membrane protein 5	4	3	0.75	11.299	101	1.4579	1.7104	1.9529	0.543892	0.774334	0.965618	0.761281	0.211166	27.7382	0.0247007	Q3UM44;Q791P0;Q5M9K2;Q9Z2P8
Gng12	Guanine nucleotide-binding protein G(I)/G(S)/G(O) subunit gamma-12	1	5	5	7.9972	72	1.6885	1.7214	1.6804	0.755742	0.783582	0.748805	0.76271	0.018406	2.41324	0.000194068	Q9DAS9
Carns1	Carnosine synthase 1	3	3	1	89.28	827	2.1015	1.477	1.5882	1.07142	0.56267	0.667393	0.767161	0.268648	35.0185	0.0385295	Q6ZPS2;E9PX09;Q6ZPS2-3
2610301B20Rik	Protein C8orf37 homolog	3	2	0.666667	23.848	209	2.0051	1.6187	1.5621	1.00367	0.694836	0.643487	0.780666	0.19483	24.9569	0.0201366	Q3UJP5;Q9D005;B1AV75
Gosr2	Golgi SNAP receptor complex member 2	2	2	1	19.571	165	1.5138	1.9542	1.7179	0.598175	0.966578	0.780646	0.7818	0.184204	23.5616	0.0180067	A2A9I0;O35166
Arl3	ADP-ribosylation factor-like protein 3	2	8	4	20.486	182	1.685	2.0469	1.5252	0.752749	1.03344	0.608998	0.798396	0.215872	27.0382	0.0235127	Q543P7;Q9WUL7
G6pdx	Glucose-6-phosphate 1-dehydrogenase;Glucose-6-phosphate 1-dehydrogenase X	3	34	11.3333	59.262	515	1.6598	1.884	1.6846	0.731009	0.913799	0.752406	0.799071	0.0999312	12.5059	0.00517285	Q790Y8;Q00612;A3KG36
S100a11	Protein S100-A11	1	3	3	11.083	98	1.5229	1.8435	1.8824	0.606821	0.882447	0.912573	0.800614	0.168504	21.0469	0.0144465	P50543
Bad	Bcl2-associated agonist of cell death	5	4	0.8	17.745	162	1.4493	2.1256	1.7897	0.535356	1.08787	0.839718	0.820981	0.276733	33.7076	0.0358492	Q3U9H3;Q3TFU7;Q61337;F7ABX5;D3YZR8
Sparc	SPARC	5	10	2	34.322	301	1.5745	2.1271	1.6603	0.654894	1.08889	0.731444	0.825075	0.231652	28.0765	0.0252841	Q5NCU4;Q5NCU5;P07214;Q3TXI6;Q5NCU3
Loxl4	Lysyl oxidase homolog 4	6	18	3	84.906	758	1.6254	2.0466	1.7162	0.700795	1.03323	0.779218	0.837747	0.173774	20.743	0.0140411	E9Q600;Q924C6;Q8CEU1;Q6NV59;E9PY86;Q8CET3
Abcg2	ATP-binding cassette sub-family G member 2	7	6	0.857143	63.607	576	1.9461	1.6409	1.8777	0.960586	0.714487	0.908967	0.861347	0.129776	15.0667	0.007482	S4R2E1;Q7TMS5;Q3UQE4;D3Z150;D3YZX5;D3YVG8;S4R2M4
Capg	Macrophage-capping protein	9	12	1.33333	38.768	349	2.1489	1.6709	1.6831	1.1036	0.740625	0.751121	0.865115	0.206599	23.8812	0.0184848	Q99LB4;Q3UJ44;Q3TNN6;D3YTL5;P24452;D3YZN3;D3YU77;D3Z014;D3Z4K5
Nqo1	NAD(P)H dehydrogenase [quinone] 1	3	16	5.33333	30.959	274	2.1672	1.9481	1.4983	1.11583	0.962068	0.583327	0.887076	0.274059	30.8947	0.0303739	Q542Y0;Q64669;Q99KL8
Gss	Glutathione synthetase	9	8	0.888889	52.246	474	1.6572	2.0457	1.9098	0.728748	1.03259	0.933422	0.898255	0.154946	17.2497	0.00977321	Q541E2;Q3TWM2;P51855;Q8R436;Q3UEE2;A2AQN9;A2AQN7;Q3TF63;H3BKH4
Asrgl1	Isoaspartyl peptidase/L-asparaginase;Isoaspartyl peptidase/L-asparaginase alpha chain;Isoaspartyl peptidase/L-asparaginase beta chain	1	12	12	33.95	326	1.5739	1.9593	2.1158	0.654344	0.970338	1.0812	0.901962	0.221492	24.5567	0.0195146	Q8C0M9
Esam	Endothelial cell-selective adhesion molecule	5	9	1.8	41.81	394	2.2704	1.7895	1.6153	1.18295	0.839557	0.691802	0.904768	0.251982	27.8505	0.0248936	Q3U102;Q925F2;Q05CZ9;D3Z5Y0;D3Z5S5
Ahnak		14	262	18.7143	604.25	5656	2.2925	1.4606	1.9609	1.19692	0.546561	0.971516	0.905	0.330243	36.491	0.041634	E9Q616;Q6UL10;A0PJF4;Q61484;A0JLR7;Q8BKS2;Q8VDN3;Q8CGE7;Q6UIL4;Q8BRB8;Q3UYW8;G5E8K8;Q8R2L7;Q8CEX7
Snx7	Sorting nexin-7	6	6	1	45	387	1.9162	1.9763	1.7345	0.938248	0.982802	0.79452	0.90519	0.098398	10.8704	0.00391575	Q5M8N3;Q9CY18;F8WI30;Q3TC10;F7D3B8;F6RSR4
Baiap2	Brain-specific angiogenesis inhibitor 1-associated protein 2	7	10	1.42857	57.681	521	1.7537	1.9223	2.0161	0.810402	0.942834	1.01157	0.921601	0.10225	11.0948	0.00407806	B1AZ46;Q3UKP6;Q8BKX1-4;Q8BKX1-3;Q8BKX1-2;Q8BKX1;Q3TV50
Pcx;Pc	Pyruvate carboxylase;Pyruvate carboxylase, mitochondrial	7	21	3	129.7	1178	1.9795	1.4864	2.3205	0.985136	0.571822	1.21444	0.923798	0.325668	35.2532	0.0390177	G5E8R3;Q3TCQ3;Q3T9S7;E9QPD7;Q05920;Q3UFS6;Q8BP54
Wbp4	WW domain-binding protein 4	2	4	2	42.032	376	1.6011	1.9741	2.286	0.679063	0.981195	1.19283	0.951028	0.258206	27.1502	0.0237011	Q3TWW5;Q61048
Ehd1	EH domain-containing protein 1	8	31	3.875	60.602	534	2.2207	1.8358	1.8727	1.15101	0.876409	0.90512	0.977514	0.15094	15.4412	0.00785415	Q80ZZ0;Q9WVK4;Q3TGS1;Q8K1X5;Q3TUW9;Q3TIT3;Q3TCK3;Q3T9A1
Anxa1	Annexin;Annexin A1	6	29	4.83333	38.734	346	1.975	2.0103	1.9458	0.981853	1.00741	0.960363	0.983209	0.023553	2.39552	0.00019123	Q4FJV4;B7STB7;P10107;Q3U5N9;Q4FK88;Q3US43
Gstm2	Glutathione S-transferase Mu 2	4	19	4.75	25.716	218	1.7652	2.1351	2.0973	0.819832	1.0943	1.06853	0.994223	0.151576	15.2457	0.00765878	P15626;D3YX76;Q7M0F4;F6Y363
Ass1	Argininosuccinate synthase	3	19	6.33333	46.584	412	2.6359	1.7483	1.7397	1.3983	0.805953	0.798839	1.00103	0.344061	34.3708	0.0371952	Q3UJ34;Q3UEJ7;P16460
Marcks	Myristoylated alanine-rich C-kinase substrate	2	13	6.5	29.661	309	1.6904	2.2918	2.1694	0.757365	1.19648	1.1173	1.02371	0.234039	22.8617	0.0169795	P26645;Q05BL6
Snap29	Synaptosomal-associated protein 29	1	9	9	29.572	260	1.7925	2.2759	2.1095	0.841973	1.18644	1.0769	1.0351	0.175995	17.0026	0.00949921	Q9ERB0
Serpinb6b		4	16	4	42.535	377	2.4523	1.9635	1.8777	1.29414	0.973428	0.908967	1.05884	0.206302	19.4837	0.0124187	O08804;F7B9A0;Q3TAM4;I7HJI3
Hmox1	Heme oxygenase 1	5	7	1.4	30.197	264	2.7554	1.6123	2.3204	1.46226	0.68912	1.21437	1.12192	0.394776	35.1876	0.038881	Q3U5H8;Q3U5U6;P14901;H3BKP1;Q3TVV4
Me1	Malic enzyme;NADP-dependent malic enzyme	6	33	5.5	63.997	572	1.7908	2.434	2.6552	0.840604	1.28333	1.40882	1.17758	0.298503	25.3487	0.0207541	Q921S3;Q99LF5;P06801;Q3TQP6;Q3TQW1;Q61829
Vcam1	Vascular cell adhesion protein 1	7	13	1.85714	81.329	739	1.7166	2.7151	2.8125	0.779554	1.44101	1.49185	1.23747	0.397382	32.1124	0.032697	Q8K0X1;Q3UPN1;Q3TR98;P29533;Q91X98;Q544V4;P29533-2
Adssl1	Adenylosuccinate synthetase isozyme 1	4	12	3	50.254	457	2.9335	1.8469	2.4302	1.55262	0.885106	1.28108	1.2396	0.335686	27.0801	0.0235832	Q3UBP0;J3QN31;P28650;P28650-2
Gca	Grancalcin	1	4	4	24.663	220	2.9186	2.1572	2.1009	1.54528	1.10916	1.07101	1.24181	0.263497	21.2187	0.0146782	Q8VC88
Dsc3		1	4	4	100.2	896	1.7525	2.5324	3.0498	0.809414	1.34051	1.60871	1.25288	0.406791	32.4685	0.0333902	G5E8S6
Ptgs1	Prostaglandin G/H synthase 1	4	14	3.5	69.042	602	2.7259	2.6446	2.224	1.44673	1.40305	1.15316	1.33431	0.158399	11.8712	0.00466467	Q543T1;Q3UZ23;P22437;Q3TJN9
Cryab	Alpha-crystallin B chain	2	5	2.5	20.069	175	2.8038	2.7015	2.2368	1.48738	1.43376	1.16144	1.36086	0.174775	12.843	0.00545313	Q52L78;P23927
Capn1	Calpain-1 catalytic subunit	7	34	4.85714	82.151	713	2.5344	2.9568	2.3642	1.34164	1.56404	1.24135	1.38234	0.165148	11.9469	0.00472394	Q8C2J1;Q80Y25;Q3UDG8;Q3TI07;O35350;Q3TB79;Q3UF24
Adh7	Alcohol dehydrogenase class 4 mu/sigma chain	6	15	2.5	39.837	374	2.2444	3.5019	2.6204	1.16633	1.80814	1.38979	1.45475	0.325799	22.3955	0.0163107	Q548K2;Q9D748;Q64437;Q3UMM7;Q8JZP5;Q8JZP4
Samd9l	Sterile alpha motif domain-containing protein 9-like	7	18	2.57143	182.25	1579	3.2983	4.0821	3.4308	1.72172	2.02931	1.77855	1.84319	0.163668	8.8796	0.00261793	E9PX59;Q69Z37;Q6PIQ3;Q8C059;Q8BZG4;Q9WVE3;Q9WVE2
Serpinb9b		4	24	6	42.733	377	4.2854	3.5376	3.7325	2.09943	1.82277	1.90014	1.94078	0.142736	7.35458	0.00179814	Q9DAV6;Q6P217;Q3TJ69;O08798
Serpinb1a	Leukocyte elastase inhibitor A	2	14	7	42.574	379	4.5534	3.9751	3.8054	2.18694	1.99099	1.92805	2.03533	0.135023	6.63395	0.00146376	Q9D154;Q8BK60
Pld1	Phospholipase D1	7	2	0.285714	100.07	870	5.5463	5.7482	2.6073	2.47153	2.52311	1.38256	2.12573	0.644124	30.3013	0.0292686	Q3UWT7;Q6NVF2;Q9Z280-2;Q9Z280;F6QJR6;D6RH77;F6WKY8
Slc26a10	Solute carrier family 26 member 10	2	2	1	74.071	684	8.5105	5.9536	4.0581	3.08924	2.57376	2.0208	2.56127	0.534329	20.8619	0.014199	F8WGV3;Q5EBI0
Pla2g15	Group XV phospholipase A2	1	6	6	47.307	412	3.3179	11.825	5.5752	1.73027	3.56377	2.47902	2.59102	0.921866	35.5792	0.0397003	Q8VEB4
Sprr1a	Cornifin-A	1	7	7	15.765	144	9.7167	13.732	12.413	3.28047	3.77947	3.63378	3.56457	0.2566	7.19861	0.00172287	Q62266
Itgad	Integrin alpha-D	4	3	0.75	127.18	1166	21.312	8.6346	14.825	4.41359	3.11013	3.88996	3.80456	0.655915	17.2402	0.00976267	H3BKX8;E9PXZ7;Q3V0T4;H3BJS4
Lrrk2	Leucine-rich repeat serine/threonine-protein kinase 2	1	4	4	284.73	2527	18.197	19.193	9.4722	4.18563	4.26251	3.2437	3.89728	0.56732	14.5568	0.00698941	Q5S006
