## Supplementary Table S3A for "SILAC proteomics implicates the ubiquitin conjugating enzyme UBE2D in SOCS1-mediated downmodulation of the MET receptor in hepatocytes"

### Sheet: Modulated proteins
Supplementary Table S3A. Proteins in signaling pathways modulated by SOCS1 in Hepa cells at steady state (HS vs HV).
Signaling pathways	Protein names	Protein Downregulated	Protein Upregulated
Integrin signalling	Ptpn12;Pik3ca;Actn1;Crkl;Actb;Crk	Pik3ca;Crkl	Ptpn12;Actn1;Actb;Crk
Ubiquitin proteasome	Ube2d1;Ube2v2;Ube2d2b;Ube2d3;Ube2d2,Ube2d2a;Nedd4	Ube2v2	Ube2d1;Ube2d2b;Ube2d3;Ube2d2,Ube2d2a;Nedd4
Wnt signaling	Gng12;Ccnd1;Smarcd2;Ino80;Ppp3cc;Actb	Gng12;Ino80	Ccnd1;Smarcd2;Ppp3cc;Actb
p53 pathway	Cdk2;Pik3ca;Ccnb1;Pml	Pik3ca;Pml	Cdk2;Ccnb1
CCKR signaling	Dnm1;Spr;Ccnd1;Ryr2;Crk	Dnm1;Ryr2	Spr;Ccnd1;Crk
Inflamm. chemokine, cytokine signaling	Rras2;Gng12;Pik3ca;Actb	Rras2;Gng12;Pi3kca	Actb
EGF receptor signaling	Rras2;Pik3ca;Ppp6c	Rras2;Pik3ca;Ppp6c
Beta2 adrenergic receptor signaling	Gng12;Ryr2;Snap23	Gng12;Ryr2;Snap23
Beta1 adrenergic receptor signaling	Gng12;Ryr2;Snap23	Gng12;Ryr2;Snap23
Angiogenesis	Pik3ca;Crkl;Crk	Pik3ca;Crkl	Crk
p53 pathway feedback loops 2	Cdk2;Pik3ca	Pik3ca	Cdk2
Toll receptor signaling	Gm20431;Ube2v1;Myd88		Gm20431;Ube2v1;Myd88
Muscarinic ACh receptor 1 and 3 signaling	Gng12;Pkn2;Snap23	Gng12;Pkn2;Snap23
