## Supplementary Table S3B for "SILAC proteomics implicates the ubiquitin conjugating enzyme UBE2D in SOCS1-mediated downmodulation of the MET receptor in hepatocytes"

### Sheet: Modulated proteins
Supplementary Table S3B. Proteins in signaling pathways modulated by SOCS1 in Hepa cells after HGF stimulation (HS vs HV (HGF)).
Signaling pathways	Protein names	Protein Downregulated	Protein Upregulated
Integrin signalling pathway	Col1a1;Lama5;Arpc5l;Tln1;Rras;Itgad;Frk;Lamb2;Pik3c2a	Col1a1;Arpc5l;Itgad	Lama5;Tln1;Rras;Frk;Lamb2;Pik3c2a
Ubiquitin proteasome pathway	Ube2e1;Ube2c;Ube2n;Ube2e2;Ube2e3;Ube3a;Ube2s	Ube2e1;Ube2c;Ube2n;Ube2e2;Ube2e3;Ube2s	Ube3a
Gonadotropin-releasing hormone receptor pathway	Smad2;Sdf4;Irs1;Smad3;Slc2a1;Ybx3	Smad2;Irs1;Smad3;Slc2a1;Ybx3	Sdf4;
EGF receptor signaling pathway	Rras2;Rras;Stat5b;Stat5a;Pik3c2a		Rras2;Rras;Stat5b;Stat5a;Pik3c2a
Heterotrimeric G-protein signaling pathway- Gi alpha and Gs alpha mediated pathway	Gng12;Pygb;Cltb;Clta;Arrb1	Clta	Gng12;Pygb;Cltb;Arrb1
Huntington disease	Arpc5l;Capn1;Cltb;Arfip2;Clta	Arpc5l;Clta	Capn1;Cltb;Arfip2
Inflammation mediated by chemokine and cytokine signaling pathway	Rras2;Gng12;Arpc5l;Rras;Arrb1	Arpc5l	Rras2;Gng12;Rras;Arrb1
PDGF signaling pathway	Pdgfrb;Stat5b;Stat5a;Arhgap12;Amy1	Amy1	Pdgfrb;Stat5b;Stat5a;Arhgap12
Nicotinic acetylcholine receptor signaling pathway	Snap29;Myo7a;Bche;Myo6		Snap29;Myo7a;Bche;Myo6
De novo purine biosynthesis	Ak1;Ppat;Impdh2;Rrm2	Ak1;Impdh2;Rrm2	Ppat
TGF-beta signaling pathway	Rras2;Smad2;Smad3;Rras	Smad2;Smad3	Rras2;Rras
