## Supplementary Table S3C for "SILAC proteomics implicates the ubiquitin conjugating enzyme UBE2D in SOCS1-mediated downmodulation of the MET receptor in hepatocytes"

### Sheet: Modulated proteins
Supplementary Table S3C. Proteins in signaling pathways modulated by SOCS1R105K in Hepa cells at steady state (HR vs HV).
Signaling pathways	Protein names	Protein Downregulated	Protein Upregulated
Gonadotropin-releasing hormone receptor pathway	Mapk1;Smad2;Vcl;Prkaa1;Irs1;Smad3;Hras;Gnai3;Egfr;Tuba1a;Prkab1; Gnai2;Mapk3;Src	Mapk1;Smad2;Prkaa1;Irs1;Smad3;Hras;Gnai3;Tuba1a;Prkab1;Gnai2;Mapk3;Src	Vcl;Egfr
Integrin signalling pathway	Mapk1;Itga6;Col1a1;Vcl;Arpc5l;Lamb1;Itgav;Hras;Arpc1b;Itga2;Mapk3;Src	Mapk1;Hras;Arpc1b;Mapk3;Src	Itga6;Col1a1;Vcl;Arpc5l;Lamb1;Itgav;Itga2
Huntington disease	Arpc5l;Capn1;Vat1;Tubb6;Capns1;Arpc1b;Optn;Ap2a1	Tubb6;Arpc1b;Ap2a1	Arpc5l;Capn1;Vat1;Capns1;Optn
Inflammation mediated by chemokine and cytokine signaling pathway	Mapk1;Gng12;Arpc5l;Gnai3;Gnai2;Arpc1b;Itga2;Mapk3	Mapk1;Arpc5l;Gnai3;Gnai2;Arpc1b; Mapk3	Gng12;Itga2
Angiogenesis	Mapk1;Hras;Mapkapk2;Mapk3;Notch2;Mapk3;Src;Arhgap1	Mapk1;Hras;Mapkapk2;Mapk3;Mapk3; Src;Arhgap1	Notch2
Apoptosis signaling pathway	Mapk1;Bak1;Eif2ak2;Daxx;Tnfrsf10b;Casp7;Eif2s1;Mapk3	Mapk1;Eif2ak2;Eif2s1;Mapk3	Bak1;Daxx;Tnfrsf10b;Casp7
5HT1 type receptor mediated signaling pathway	Gng12;Snap29;Vat1;Prkar2a;Gnai3;Gnai2;Vamp3	Prkar2a;Gnai3;Gnai2	Gng12;Snap29;Vat1;Vamp3
Dopamine receptor mediated signaling pathway	Snap29;Maoa;Prkar2a;Gnai3;Gnai2;Epb41l2;Vamp3	Maoa;Prkar2a;Gnai3;Gnai2;Epb41l2	Snap29;Vamp3
Wnt signaling pathway	Gng12;Csnk2a1;Ctnna1;Pcdh1;Hdac1;Gm10093;Cdh2	Csnk2a1;Hdac1;Gm10093;	Gng12;Ctnna1;Pcdh1;Cdh2
CCKR signaling map	Mapk1;Irs1;Acat1;Bad;Itgav;Mapk3;Src	Mapk1;Irs1;Acat1;Mapk3;Src	Bad;Itgav
Cadherin signaling pathway	Csnk2a1;Ctnna1;Pcdh1;Egfr;Cdh2;Src	Csnk2a1;Src	Ctnna1;Pcdh1;Egfr;Cdh2
Metabotropic glutamate receptor group II pathway	Gng12;Snap29;Prkar2a;Gnai3;Gnai2;Vamp3	Prkar2a;Gnai3;Gnai2	Gng12;Snap29;Vamp3
Muscarinic acetylcholine receptor 2 and 4 signaling pathway	Gng12;Snap29;Prkar2a;Gnai3;Gnai2;Vamp3	Prkar2a;Gnai3;Gnai2	Gng12;Snap29;Vamp3
PDGF signaling pathway	Mapk1;Hras;Mapkapk2;Mapk3;Amy1;Arhgap1	Mapk1;Hras;Mapkapk2;Mapk3;Amy1;Arhgap1
VEGF signaling pathway	Mapk1;Hras;Mapkapk2;Mapk3;Mapk3;Arhgap1	Mapk1;Hras;Mapkapk2;Mapk3;Mapk3;Arhgap1
Ubiquitin proteasome pathway	Psmd11;Psmd6;Psmd12;Psmd3;Ube3a;Nedd4	Psmd11;Psmd6;Psmd12;Psmd3;Ube3a;Nedd4
Opioid proenkephalin pathway	Gng12;Snap29;Gnai3;Gnai2;Vamp3	Gnai3;Gnai2	Gng12;Snap29;Vamp3
Opioid prodynorphin pathway	Gng12;Snap29;Gnai3;Gnai2;Vamp3	Gnai3;Gnai2	Gng12;Snap29;Vamp3
Opioid proopiomelanocortin pathway	Gng12;Snap29;Gnai3;Gnai2;Vamp3	Gnai3;Gnai2	Gng12;Snap29;Vamp3
Ras Pathway	Mapk1;Hras;Mapkapk2;Mapk3;Mapk3	Mapk1;Hras;Mapkapk2;Mapk3;Mapk3
Metabotropic glutamate receptor group III pathway	Snap29;Prkar2a;Gnai3;Gnai2;Vamp3	Prkar2a;Gnai3;Gnai2	Snap29;Vamp3
Parkinson disease	Mapk1;Csnk2a1;Stx7;Mapk3;Src	Mapk1;Csnk2a1;Mapk3;Src	Stx7
TGF-beta signaling pathway	Mapk1;Smad2;Smad3;Hras;Mapk3	Mapk1;Smad2;Smad3;Hras;Mapk3
p53 pathway	Thbs1;Tnfrsf10b;Hdac1;Gm10093;Pml	Thbs1;Hdac1;Gm10093	Tnfrsf10b;Pml
Adrenaline and noradrenaline biosynthesis	Snap29;Vat1;Maoa;Stx7;Vamp3	Maoa	Snap29;Vat1;Stx7;Vamp3
5HT2 type receptor mediated signaling pathway	Gng12;Snap29;Vat1;Vamp3		Gng12;Snap29;Vat1;Vamp3
5HT4 type receptor mediated signaling pathway	Gng12;Snap29;Vat1;Vamp3		Gng12;Snap29;Vat1;Vamp3
Beta1 adrenergic receptor signaling pathway	Gng12;Snap29;Prkar2a;Vamp3	Prkar2a	Gng12;Snap29;Vamp3
Beta2 adrenergic receptor signaling pathway	Gng12;Snap29;Prkar2a;Vamp3	Prkar2a	Gng12;Snap29;Vamp3
Cell cycle	Psmd11;Psmd12;Psmd3;Psme2	Psmd11;Psmd12;Psmd3	Psme2
Cytoskeletal regulation by Rho GTPase	Stmn1;Tubb6;Arpc1b;Arhgap1	Tubb6;Arpc1b;Arhgap1	Stmn1
EGF receptor signaling pathway	Mapk1;Hras;Egfr;Mapk3	Mapk1;Hras;Mapk3	Egfr
Enkephalin release	Gng12;Prkar2a;Gnai3;Gnai2	Prkar2a;Gnai3;Gnai2	Gng12
Heterotrimeric G-protein signaling pathway-Gi alpha and Gs alpha mediated pathway	Gng12;Prkar2a;Gnai3;Gnai2	Prkar2a;Gnai3;Gnai2	Gng12
Interleukin signaling pathway	Mapk1;Irs1;Mapkapk2;Mapk3	Mapk1;Irs1;Mapkapk2;Mapk3
PI3 kinase pathway	Irs1;Hras;Gnai3;Gnai2	Irs1;Hras;Gnai3;Gnai2
TCA cycle	Aco2;Pdha1;Cs;Ogdh	Aco2;Pdha1;Cs;Ogdh
Fructose galactose metabolism	Aldoa;Galk1;Gale;Galk2	Aldoa;Galk1;Gale;Galk2
