## Supplementary Table S3D for "SILAC proteomics implicates the ubiquitin conjugating enzyme UBE2D in SOCS1-mediated downmodulation of the MET receptor in hepatocytes"

### Sheet: Modulated proteins
Supplementary S3D. Proteins in signaling pathways modulated by SOCS1R105K in Hepa cells after HGF stimulation (HR vs HV (HGF)).
Signaling pathways	Protein names	Protein Downregulated	Protein Upregulated
Inflammation mediated by chemokine and cytokine signaling pathway	Gng12;Ptgs1;Shc1;Col6a1;Inppl1;Mapk3;Col12a1	Inppl1;Mapk3;Col12a1	Gng12;Ptgs1;Shc1;Col6a1
Integrin signalling pathway	Col1a1;Shc1;Lamb1;Itgad;Col6a1;Mapk3;Col12a1	Mapk3;Col12a1	Col1a1;Shc1;Lamb1;Itgad;Col6a1
Glycolysis	Gapdh;Aldoa;Pkm;Tpi1;Pgam1;Gm3839	Aldoa	Gapdh;Pkm;Tpi1;Pgam1;Gm3839
CCKR signaling map	Shc1;Irs1;Akap1;Bad;Mapk3	Irs1;Akap1;Mapk3	Shc1;Bad;
Angiogenesis	Shc1;Cryab;Pld1;Mapk3	Mapk3	Shc1;Cryab;Pld1
Huntington disease	Gapdh;Capn1;Capns1;Gm3839		Gapdh;Capn1;Capns1;Gm3839
Ras Pathway	Shc1;Pld1;Mapk3	Mapk3	Shc1;Pld1
TGF-beta signaling pathway	Smad2;Smad3;Zfyve16;Mapk3	Smad2;Smad3;Mapk3	Zfyve16
Gonadotropin-releasing hormone receptor pathway	Smad2;Irs1;Smad3;Mapk3	Smad2;Irs1;Smad3;Mapk3
