## Supplementary Table S4 for "SILAC proteomics implicates the ubiquitin conjugating enzyme UBE2D in SOCS1-mediated downmodulation of the MET receptor in hepatocytes"

### Sheet: Table S5
Supplementary Table S4. Overlap between proteins modulated by SOCS1 and SOCS1R105K in hepatocytes in the presence or absence of HGF (refer to Fig. for the group code letter).
a	b	c	d	e	f	g	h	i	j	k	l	m	n	o
HS-HV	HS-HV HR-HV	HR-HV	HS-HV (HGF)	HS-HV HS-HV (HGF)	HS-HV HS-HV(S) HR-HV	HR-HV HS-HV (HGF)	HS-HV (HGF) HR-HV (HGF)	HS-HV HS-HV (HGF) HR-HV (HGF)	HS-HV HR-HV HS-HV (HGF) HR-HV (HGF)	HR-HV HS-HV (HGF) HR-HV (HGF)	HR-HV (HGF)	HS-HV HR-HV (HGF)	HS-HV HR-HV HR-HV (HGF)	HR-HV HR-HV (HGF)
Dido1	Nedd4	Ndufa9	Ppp4r1	Eci2	Acin1	Tgm3	Itgad	Ifitm2	Gng12	Lyz1	Dcun1d4	Vamp5		Rbp4
G3bp1	Eef1g	Mrps2	S100a4	Rras2		Syn1	Arg1			Synm	Map7			Fam213a
Ryr2	Nono	Mrps17	Ak1	Lman2		Hsd17b11	Igh-V7183			Ca2	C3			Cotl1
Npepps	Tmem176a	Cdipt	Ank;Ankh	Atp6v1d		Hdhd3	Tmem59			Krt76	CD14;Cd14			Alb
Hypk	Pml	Uqcc1	Mgst2	Psmb8		Ube3a	Hal			Gsdma; Gsdma2	Slc1a5			Impa2
Tpd52l2	Sfr1	Polr2e	Uhrf1	Nisch		Cars	Gja1			Amy1	Dnajc10			Gm9755;Tufm
Exosc2	Cald1	Ugt1a6b;Ugt1a6a;Ugt1a6	Cnbp			Nol11	Gsta3			Cd9	Atad2			Uqcrq
Ssbp1	Stmn1	Dis3	Laptm4a			Nans	Cryab			Smad2; Smad3	8030462N17Rik			Rrm1
Atp5g2		Emg1	Stom			Glul	Rrm2			Mfge8	Abcb1a			Fkbp11
Nln		Dhx36	Znf207; Zfp207			Cat	Mars2			Slc38a2	Shmt1			Sdcbp
Fkbp4		Wdr75	Cdkn2c			Zcchc11	Ifitm3			Fabp5	Akap1			Sec31b
Atxn2l		Pno1	Mxra8			Wars	Cox7a2l			Smpd2	Pald1			Timm50
Cdc37		Prkab1	Fam175b			Galnt1	Ndufa5			Thbs1	Sh3pxd2b			Idh2
Eps15		Sec14l1	Pdlim7			Maoa	Gpx8			Tomm5	Foxk1			Acsl4
Gltp		Ogdh	Chmp1b;Chmp1b1			Casp1	Sco2			Irs1	Ecscr			Eif2s3x; Eif2s3y
Timm13		Imp3	Cd151			Fam207a	Bcap29			Abca6	Alcam			Uqcrc2
Ppp6c		Ogt	Tfrc			Pkhd1l1	Cox5b			Tmem176b	Efhd2			Golph3
Zw10		Amacr	Npc2			Cast	Ubfd1			Igfbp4	Nuggc			Afg3l2
Krt74		Pmpca	Mmtag2			Prrc2a	Urm1			Aldoa	Mesdc2			Oat
Lima1		Ppox	Hexa			Dbi	Snx9			Rhox5	Col12a1			Mapk3
Txn2		Uqcrc1	Mpdu1			Stx7	Mmgt1			Adh7	Bola2			Uqcr10
Elp2		Map1lc3b;Gm5612;Map1lc3a	Rbm3			Hn1l	Tpx2			Vcam1	Tmem41b			mt-Cytb; cytb;Cytb;CYTB;Mt-Cyb
Impa1		Dhx9	Cd2bp2			Fam162a	Hspb8			Col1a1	Fam210a			Gale
Pwp1		Prpf6	Arsb			Alad	Nradd			Snap29	Tomm40			Ctsh
Pkn2		Rps27l	Polr1c			Sh3bgrl3	Arl3			Ostf1	Ero1l			Ddi2
Snap23		Ankfy1	Aamp			Arpc5l	Ces2g			Tpd52	Auh			Qrich1
Strn3		Nudcd1	Gstz1				Fmo1			Capn1	Mtmr12			Clptm1
Med30		Tsr1	Mki67				Rab32				Oxr1			Pkm
Lrig1		Zfp622;Znf622	Ube2s				Gsn				Afg3l1			Eif2s2
Cep192; mKIAA1569		Tial1	Ybx3;Igf2bp3				L7rn6;l7Rn6				Golim4			Grpel2
Csrp1		Zfr	Slc2a1				Sord				Iqgap1			Atp8;mt-Atp8;ATP8;Mtatp8
Ddb1		Pabpc4;Gm10110	Aga				Gne				Smim4			Lman1
Dnm1		Tmed2	Rftn1				Pros1				Setd7			Sprr1a
Wdr66		Pfas	Cand2				Mroh1				Rnmt			Pla2g15
Utp3		Acot2	Ube2c				Cmbl				Qtrt1			Marcks
Cpeb2		Oxct1	Nop2				Ermp1				Ncoa5			mKIAA0920;Akap2;Palm2Akap2
Srrm1		Prkaa1	Metap2				Cd81				Rad21			Snx7
Fblim1		Pdhx	Wbp11				Capg				Timm8a1			Serpinb1a
Mrps36		Eif2b4	Trmt2a				Spg20				Inppl1			Lamb1
Exosc9		Apex1	Pawr				2610301B20Rik				Chrd			Baiap2
Tsnax		Tm9sf2	Ube2e2;Ube2e1;Ube2e3				Acot13				Yipf6			Serpinb9b
Krt82		Epha2	Gusb				Tnx;Tnxb				Tomm20			Adh1
H3f3a;H3f3c		Sec23ip	Rbms1				Tnxb				Akap13			Cd2ap
Sdc1		Epg5	Cks1b;Cks1brt				Prdx5				Adprh			Pcbd1
Mtss1		U2af2	Kpna2				B4galt1				Ifi47			Zfpl1
Slc4a7		Ap2a1	Stub1				Gsta4				Pbrm1			Ptms
Cybc1		Pes1	Sh3kbp1				Picalm				Clpb			Acot7
Rbm10		Hnrnpa3	Ppp1r18				Ablim1				Ddx56			S100a11
Sod2		Colgalt1	Kdm2a				Abcc2				Plaur			Bad
Actb		Rbmxl1;Rbmx	Plbd2				Gpc1				Zfand6			Ahnak
Inpp1		Chaf1b	Pgrmc1				Urod				Trmt6			S100a10
Elac2		Ugp2	Ube2n				Tspan8				Arhgef1			S100a6
Robo1		Ddost	Plec								Eftud1			Gosr2
Ptar1		Gfm1	Chmp6								Uqcrfs1			Wbp4
C11orf54		Trim47	Cobll1								Rpl22l1			Casp7
Idh1		Ltn1	Acp6								Echs1			Capns1
Mfn1		Eif2s1	Rangap1								G6pd2			Anxa1
Aven		Gart	Asah1								GAPDH; Gapdh			Rtn3
Mia3		Aldh2	Pcolce								Ttc9c			Carhsp1
Lrrc59		Src	Gprc5a								Gipc2
Snapin		Srp68	Bag3								Wdr33
Vps25		Ruvbl2	Smap1								Endod1
Lamtor2		Rcc2	C7orf50								Aars
Gcsh		Nob1	Nip7								Ephx1
Dcps		Polr1a	Mtap								Eef1d
Ube2v2		Cluh	Plscr3								Pon2
Sumf2		Mrps35	Luc7l								Zfyve16
Snrnp27		Ddx6	Hmga1								Ogfod1
Rprd2		Tarsl2	Dnmt1								Syne2
Timm8b		Thoc2	Arsa								Esd
Golgb1		Cs	Cdk4								Cfl2
43350		Ptbp1	mCG_120563;Hmga1								Tbc1d8b
Psmb1		Acat1	Prmt6								Anxa3
Letm1		Psmd6	Tspan9								Pgm2;Pgm1
Agl		Nup93	Pdlim5								Ccdc124
Ube2r2		Ndufa6	Mgmt								Gstm1
Tmem194; Tmem194a		H2afy	AY358078								Ndrg1
Ncl		Atp6v0a1	Fhl3								Arhgef12
Synj2bp; Gm20498		Igf2bp3	Tcf20								Naa30
Armcx4		Csnk2a1	Cit								Nagk
Crkl		Galk2	Dpysl2								Pgam1
Sf3a3		Bpnt1	Clpp								Gbe1
Pole3		Lmf2	Polr1d								Shc1
Myl12a		Rab3gap1	Rexo2								Col6a1
Prrc2c		Mccc1	Luc7l3								Nt5dc1
Appl1		Arcn1	Ndufb10								Syap1
Srsf6		Eif4a1	Rnf114								Gm3839
Pik3ca		Mat2a	Morf4l2								Tpi1
Ino80		Tardbp	Slc7a1; SLC7A1								Rin1
Prune2		Hdac1;Gm10093	Impdh2								Cfl1
Trpv4		Glud1	Akap8								Dak
Cops4		Ahcy	M6pr								Aldh1a1
Cbwd1		Mri1	Mrpl37								Inf2
Thoc7		Brix1	Sdpr								Carns1
Zc3h14		Sub1	43161								G6pdx
Psmb7		Ilf2	Glrx3								Sparc
Pdap1		Psmd11	Mthfd1								Loxl4
1700009N14Rik		Atp6v1c1	Txndc9								Abcg2
Tfcp2		Grwd1	Clta								Nqo1
Gm5800		Coro1c	Bid								Gss
Gm26919		Prkar2a	Baz1b								Asrgl1
Parp1		Rnh1	Ube2i								Esam
Rab24		Actl6a	Hspd1								Pcx;Pc
Rasgrf1		Mrps27	Smg8								Ehd1
Reep4		Pdha1	Xkr5								Gstm2
COX3; mt-Co3; COXIII;Co3		Vrk1	Bche								Ass1
Uhrf1bp1l		Ola1	Ccbl2								Serpinb6b
Arid4b		Mapkapk2	Suox								Hmox1
Mos		Mapk1;Erk2	Mocos								Me1
Cmtm6		Ppp2r4	Mgst3								Adssl1
Atp6;mt-Atp6;Mtatp6		Nhp2l1	Lifr								Gca
Kdelr1		Mat2b	Sort1								Dsc3
Med14		Aco2	Ahnak2								Ptgs1
Plp2		Cct7	Arrb1								Samd9l
Gm10050		Pcbp2	Tst								Pld1
Prpf8		Gnai3	Parp14								Slc26a10
Mrps10		Rpl6;Gm5428	Ifi204								Lrrk2
Ust		Phf5a	Acox2
Lrrc8a		Hnrnph1	Ugt2b34
Ppm1d		Hras	Gstp1
Pkp3		Cct4	Kif21a
Mrpl16		Tomm22	Myo7a
Rpe		Atp5a1	Serpinb8
D330020A13Rik		Sgpl1	Golm1
Myd88		Ict1	2210016F16Rik
Diexf		Atp1a1	Isoc1
Psmf1		Eef1a1	Dlg3
Kdelr3		Chd1	Slc25a10
Ccnd1		Hnrnpc	Cd47
Tsr3		Mrps22	Gyg;Gyg1
Tpm3		Gnai2	Abl2
Stxbp3		Gls	C17orf62
Ap1m1		Hars	Fuk;mFLJ00241
Apobr		Ruvbl1	Acox1
Lasp1		Metap1	Acsf2
Hsp90ab1		Mpp6	Tgm2
Ptpn12		Arpc1b	Zadh2
Ube2d3;Ube2d2a;Ube2d2;Ube2d1;Ube2d2b		Usmg5	Htatip2
Tex10		Psmd5	Sec11c
Ppp3cc		Srp54;Srp54c	Cyb5r1
Emc8		Slc16a1	Eml1
Txnl4a		Cct6a	Ddx58
Dnase2a; Dnase2		Suclg2	Eml2
Actn1		Arhgap1	Add1
Pabpc6		Prpsap1	Tmlhe
Sec61a1		Psmd12	Dars2
Ccnb1		Actr3	Tinagl1
Ebf3		Cep89	Ahr
Exosc3		Eif2ak2	B2m
Lsm12		Eif3m	Htra2
Ndufb7		Galk1	Nmi
Armt1		Racgap1	Rnpep
Spr		Tubb6	Tln1
Cdk2		Pgd	Ctsb
Sipa1l3		Mrps7	Arfip2
Dbn1		Psmd3	Erap1
Ccnk		Epb4.1l2;Epb41l2	9030617O03Rik
Ube2v1; Gm20431		Pcmt1	Ttc38
Crk		Tsta3	Stim1
Tsfm		Rbm26	Pdgfrb
Smarcd2		Tuba1a;Tuba3a	Cda
Trappc11		Znfx1	Sel1l
Golph3l		Tuba4a	Lgals9
Tecpr1		Slc12a7	St3gal4
Mrpl44		Ppl	Palld
Spcs2		Slc7a6os	Rras
Lca5l		Dmd	Diap2;Diaph2
Tbc1d2b		Pvrl3	Stat5b
Eef1e1		Scn5a	Vps13a
Ankzf1		Ccdc104	Shroom2
		Map4	Ptgr1
		Bcam	Abcc5
		Klc2	Bag1
		Zfp185;Znf185	Derl1
		Egfr	Lrba
		Optn	aco1;Aco1
		Agrn	Gpd2
		Os9	Snx30
		Brd4	Ampd3
		Trip10	Adi1
		Vcl	Prdx6
		Notch2	F11r
		Cdh2	Stat5a
		Itga2	Pygb
		Dsg2	Flnc
		Itga6	Grhpr
		Ogfr	Ufl1
		Vat1	Rdh11;Ube-1c
		Tnfrsf10b	Pgpep1
		Rbks	Pold2
		Bloc1s5	Atp6v1b2
		Fah	Nfkbib
		Fez2	Ecm29;AI314180
		Specc1	Zcchc6
		Ppap2c	Sdf4
		Daxx	Nmt2
		Rpap1	Renbp
		Gcat	Dtymk
		Ctnna1	Hspg2
		Cgnl1	Pik3c2a
		Lnpep	Atg4b
		Hmgn5	Cltb
		Rrbp1	Serpinb9
		Chmp1a	Wbscr27
		Golga3	Cpne3
		Cfdp1	Hdac6
		Psrc1	Acaa2
		Ppp6r3	Frk
		Lnp	Tbcd
		Cuta	Col4a3bp
		Map7d1	Blvrb
		Tceal5;Tceal3;Tceal6	Faf2
		Hgs	Clasp1
		Glb1	Pold1
		Naip2;Birc1b	Ehd4
		Camk1	Uap1l1
		Fam21	Arhgap12
		Itgav	Lgals3bp
		Ppp1r14b	Ppme1
		Edem3	Chka
		Nub1	Rhot1
		Ppp1r12b	Txn
		Sra1	Oxsr1; mKIAA1101
		Tfeb	Helz2
		Ftl1	Smap;1110004F10Rik
		Tnks1bp1	Cgn
		Erc1	Atp6v1a
		Fahd1	Nnt
		Zmat2	Fhod1
		Hsbp1	Usp47
		Pcdh1	Rab2a
		2410004B18Rik	Ears2
		Fkbp9	Brd2
		Fam134b	Pdcd6
		Vamp3	Macf1
		Ppp1r11	Anxa4
		Gmpr2	Myo6
		Atox1	Hsp90aa1
		Grn	Cwc27
		Eea1	Atp6v1g1
		Hn1	Golga5
		Dpy30	Lama5
		Mien1	Nucb1
		Slc15a4	Klc1
		Rabep1	Atp6v1h
		Cdv3	Bdh2
		Hprt;Hprt1	Hmgcl
		Snx2	Ralb
		Sssca1	Cpped1
		Ddt	Ifggd1;Igtp
		Iws1	Sdhd
		Acbd6	Gfm2
		9530068E07Rik;Kct2	Sqrdl
		Lsm7	Abcd3
		Gpatch8	Cndp2
		Ppfibp1	Vps16
		Aip	Mogs
		Rpia	Ppat
		Cep170	Msmo1
		Idi1	Lamb2
		Commd3	Ppp6r2
		Emd	Lgals3
		Nfu1	Pycr2
		Psme2; PSME2b	Pcyox1
		Bst2	Abcc4
		Man2b2	Scpep1
		Srrm2	Cdc42bpb
		Met	Loxl2
		Lin7c	Got1
		Cyb5b	Ttc23l
		Bak1	Sptan1
		Nenf	Vwa5a
		Tcirg1	Ctu2
			Cxadr
			Erp44
			Stxbp2
